# Sequence-based prediction of vaccine targets for inducing T cell responses to SARS-CoV-2 utilizing the bioinformatics predictor RECON

**DOI:** 10.1101/2020.04.06.027805

**Authors:** Asaf Poran, Dewi Harjanto, Matthew Malloy, Michael S. Rooney, Lakshmi Srinivasan, Richard B. Gaynor

**Author notes:** These authors contributed equally (Asaf Poran, Dewi Harjanto, Matthew Malloy).

## Abstract

**Background:** The ongoing COVID-19 pandemic has created an urgency to identify novel vaccine targets for protective immunity against SARS-CoV-2. Consistent with observations for SARS-CoV, a closely related coronavirus responsible for the 2003 SARS outbreak, early reports identify a protective role for both humoral and cell-mediated immunity for SARS CoV-2.

**Methods:** In this study, we leveraged HLA-I and HLA-II T cell epitope prediction tools from RECON® (Real-time Epitope Computation for ONcology), our bioinformatic pipeline that was developed using proteomic profiling of individual HLA-I and HLA-II alleles to predict rules for peptide binding to a diverse set of such alleles. We applied these binding predictors to viral genomes from the *Coronaviridae* family, and specifically to identify SARS-CoV-2 T cell epitopes.

**Results:** To test the suitability of these tools to identify viral T cell epitopes, we first validated HLA-I and HLA-II predictions on *Coronaviridae* family epitopes deposited in the Virus Pathogen Database and Analysis Resource (ViPR) database. We then use our HLA-I and HLA-II predictors to identify 11,776 HLA-I and 7,991 HLA-II candidate binding peptides across all 12 open reading frames (ORFs) of SARS-CoV-2. This extensive list of identified candidate peptides is driven by the length of the ORFs and the significant number of HLA-I and HLA-II alleles that we are able to predict (74 and 83, respectively), providing over 99% coverage for the US, European and Asian populations, for both HLA-I and HLA-II. From our SARS-CoV-2 predicted peptide-HLA-I allele pairs, 368 pairs identically matched previously reported pairs in the ViPR database, originating from other forms of coronaviruses. 320 of these pairs (89.1%) had a positive MHC-binding assay result. This analysis reinforces the validity our predictions.

**Conclusions:** Using this bioinformatic platform, we identify multiple putative epitopes for CD4^+^ and CD8^+^ T cells whose HLA binding properties cover nearly the entire population and thus may be effective when included in prophylactic vaccines against SARS-CoV-2 to induce broad cellular immunity.
