## Supplementary Table 3 for "Sequence-based prediction of vaccine targets for inducing T cell responses to SARS-CoV-2 utilizing the bioinformatics predictor RECON"

### Sheet: HLA-I
HLA-I Allele Frequencies by Population
HLA-A	EUR	AFA	API	HIS	USA
A*02:01	0.29604	0.12458	0.09458	0.19403	0.241583
A*01:01	0.17181	0.04742	0.05082	0.06702	0.128596
A*03:01	0.14347	0.08132	0.02597	0.07907	0.11588
A*24:02	0.08686	0.02205	0.18238	0.12324	0.0911385
A*11:01	0.05642	0.01581	0.17899	0.04618	0.0575514
A*29:02	0.03279	0.0364	0.00141	0.04167	0.0326992
A*23:01	0.01684	0.10774	0.00226	0.0369	0.0314688
A*68:01	0.02503	0.03681	0.01863	0.04694	0.0300177
A*26:01	0.02948	0.01414	0.03896	0.02887	0.0279771
A*32:01	0.03133	0.01414	0.01299	0.02711	0.0270539
A*31:01	0.02351	0.0104	0.03247	0.04794	0.0266753
A*30:01	0.01341	0.06905	0.02061	0.02108	0.0226496
A*30:02	0.00921	0.06219	0.00056	0.02811	0.0189945
A*68:02	0.00845	0.0651	0.00028	0.0246	0.0182713
A*33:03	0.00133	0.04451	0.0943	0.01305	0.0154576
A*25:01	0.01925	0.00499	0.00056	0.00879	0.0142415
A*33:01	0.00991	0.02121	0.00113	0.01958	0.0125178
A*02:06	0.00197	0.00021	0.04828	0.03916	0.0114304
A*02:05	0.00801	0.01872	0.00339	0.01481	0.0103171
A*74:01	6e-05	0.0522	0.00113	0.00753	0.0083821
A*02:02	0.00083	0.04201	0.00028	0.00678	0.00731674
A*34:02	0.00044	0.03349	0.00028	0.00326	0.00532109
A*66:01	0.00261	0.01477	0.00028	0.00552	0.004581
A*36:01	6e-05	0.02413	0	0.00276	0.00373243
A*29:01	0.00216	0.00104	0.0144	0.00351	0.00308096
A*02:07	0	0	0.04376	0	0.00297568
A*03:02	0.0028	0.00083	0.00536	0.00176	0.00252903
A*68:03	6e-05	0	0.00028	0.01381	0.00248698
A*02:03	0	0.00021	0.03162	0.00025	0.00222209
A*69:01	0.00076	0.00042	0.00141	0.00552	0.00159674
A*24:03	0.00108	0.00042	0.00565	0.00201	0.00146666
A*24:07	6e-05	0.00083	0.01779	0.0005	0.00144549
A*01:02	6e-05	0.00645	0	0.00301	0.00142499
A*02:11	0	0.00021	0.01158	0.00326	0.00138913
A*30:04	0.0007	0.00208	0.00339	0.00251	0.00138502
A*80:01	0	0.00707	0	0.00251	0.00138207
A*66:02	0	0.0079	0	0.001	0.0012267
A*34:01	0	0.00042	0.01581	0.00025	0.00117494
A*11:02	6e-05	0	0.01525	0	0.00107438
A*02:17	0.00051	0	0	0.00351	0.00093549
A*68:05	0	0.00021	0	0.00351	0.00064569
A*26:02	0	0	0.00734	0.00025	0.00054312
A*02:04	0	0.00021	0	0.00276	0.00051369
A*26:08	0.00038	0.00042	0	0.001	0.0004686
A*24:25	0	0	0	0.00251	0.00044176
A*02:20	0.00013	0.00021	0.00056	0.00151	0.00041276
A*02:22	0	0.00021	0	0.00201	0.00038169
A*24:17	0	0.00042	0.00423	0	0.0003435
A*66:03	0	0.00229	0	0	0.00030457
A*31:02	6e-05	0	0	0.00151	0.00030314
A*30:10	0	0	0	0.00151	0.00026576
A*02:13	0.00013	0.00021	0	0.00075	0.00024092
A*24:22	0	0	0	0.00126	0.00022176
A*11:04	0.00025	0	0	0.00025	0.00019975
A*24:10	0	0	0.00254	0	0.00017272
A*24:26	6e-05	0	0	0.00075	0.00016938
A*02:30	0.00019	0	0	0.00025	0.00016237
A*33:05	0.00025	0	0	0	0.00015575
A*74:03	0.00019	0.00021	0	0	0.0001463
A*02:60	0	0.00062	0	0.00025	0.00012646
A*11:05	0.00013	0	0	0.00025	0.00012499
A*26:03	0	0.00021	0.00141	0	0.00012381
A*02:24	0.00019	0	0	0	0.00011837
A*24:20	0	0	0.00169	0	0.00011492
A*01:03	0.00013	0.00021	0	0	0.00010892
A*34:05	0	0	0.00141	0	9.59e-05
A*24:05	0	0	0	0.0005	8.8e-05
A*74:09	0	0.00062	0	0	8.25e-05
A*74:11	0	0.00062	0	0	8.25e-05
A*02:16	0	0	0.00113	0	7.68e-05
A*23:05	0	0.00021	0	0.00025	7.19e-05
A*02:10	0	0	0.00085	0	5.78e-05
A*26:12	0	0.00042	0	0	5.59e-05
A*02:12	0	0	0	0.00025	4.4e-05
A*24:14	0	0	0	0.00025	4.4e-05
A*26:07	0	0	0	0.00025	4.4e-05
A*31:09	0	0	0	0.00025	4.4e-05
A*32:06	0	0	0	0.00025	4.4e-05
A*68:07	0	0	0	0.00025	4.4e-05
A*24:08	0	0	0.00056	0	3.81e-05
A*01:16	6e-05	0	0	0	3.74e-05
A*02:19	6e-05	0	0	0	3.74e-05
A*03:05	6e-05	0	0	0	3.74e-05
A*03:07	6e-05	0	0	0	3.74e-05
A*24:58	6e-05	0	0	0	3.74e-05
A*25:02	6e-05	0	0	0	3.74e-05
A*26:09	6e-05	0	0	0	3.74e-05
A*68:25	6e-05	0	0	0	3.74e-05
A*02:14	0	0.00021	0	0	2.79e-05
A*02:74	0	0.00021	0	0	2.79e-05
A*31:04	0	0.00021	0	0	2.79e-05
A*34:03	0	0.00021	0	0	2.79e-05
A*36:03	0	0.00021	0	0	2.79e-05
A*43:01	0	0.00021	0	0	2.79e-05
A*68:15	0	0.00021	0	0	2.79e-05
A*02:42	0	0	0.00028	0	1.9e-05
A*02:53	0	0	0.00028	0	1.9e-05
A*11:03	0	0	0.00028	0	1.9e-05
A*11:19	0	0	0.00028	0	1.9e-05
A*31:12	0	0	0.00028	0	1.9e-05
HLA-B	EUR	AFA	API	HIS	USA
B*07:02	0.13987	0.07303	0.02632	0.05453	0.108239
B*08:01	0.12525	0.03838	0.01641	0.04452	0.0920867
B*44:02	0.09011	0.02116	0.00764	0.03327	0.0653279
B*35:01	0.05713	0.06494	0.04273	0.06353	0.0583159
B*44:03	0.04963	0.05373	0.04244	0.06078	0.0516488
B*15:01	0.06654	0.00975	0.0348	0.02876	0.0501793
B*51:01	0.04544	0.02178	0.06282	0.05778	0.0456469
B*40:01	0.05643	0.01328	0.0798	0.01351	0.0447263
B*18:01	0.0462	0.03568	0.0116	0.03952	0.0412724
B*14:02	0.03095	0.02199	0.00113	0.04102	0.0295029
B*57:01	0.03832	0.00477	0.02066	0.01176	0.0279824
B*27:05	0.03254	0.00664	0.00849	0.01676	0.0246826
B*13:02	0.02644	0.00954	0.0232	0.01201	0.0214323
B*53:01	0.00324	0.11245	0.00085	0.01551	0.0197619
B*38:01	0.0218	0.00166	0.00453	0.01926	0.0175
B*40:02	0.00991	0.00353	0.03056	0.04852	0.017261
B*49:01	0.01341	0.02822	0.00113	0.02351	0.0163223
B*52:01	0.0096	0.01432	0.03679	0.02676	0.0150968
B*35:03	0.01563	0.00353	0.02405	0.01376	0.0142641
B*58:01	0.0047	0.03506	0.05772	0.01451	0.0140698
B*55:01	0.01729	0.00415	0.00538	0.01051	0.0135392
B*15:03	0.00089	0.06245	0.00028	0.01601	0.0116971
B*45:01	0.00426	0.04502	0.00226	0.01526	0.0114811
B*37:01	0.01347	0.00539	0.01471	0.00575	0.011121
B*50:01	0.00807	0.00934	0.00736	0.01451	0.00932407
B*39:01	0.00953	0.00415	0.0133	0.01001	0.0091553
B*35:02	0.01099	0.00062	0.00226	0.01076	0.00897667
B*42:01	0	0.05456	0	0.00625	0.00835648
B*14:01	0.00832	0.00934	0.00283	0.009	0.00820202
B*39:06	0.00502	0.00187	0.00028	0.02026	0.00696097
B*58:02	6e-05	0.04108	0	0.0045	0.00629302
B*57:03	0.00032	0.03382	0	0.00675	0.00588542
B*48:01	0.00051	0.00021	0.02037	0.02151	0.00551658
B*41:01	0.00375	0.00498	0.00141	0.01251	0.00529623
B*15:10	0.00013	0.03029	0.00085	0.00475	0.00500336
B*07:05	0.0021	0.00747	0.01952	0.00525	0.00455317
B*56:01	0.00496	0.00228	0.00792	0.0035	0.00454788
B*39:05	0.00013	0	0.00113	0.02301	0.00420759
B*41:02	0.00362	0.00685	0	0.00575	0.00417831
B*46:01	0	0	0.06112	0	0.00415616
B*35:08	0.00375	0.00041	0.0017	0.009	0.00409038
B*15:17	0.00273	0.00602	0.00453	0.0065	0.00395349
B*35:12	0.00019	0	0	0.01901	0.00346413
B*15:16	0.00032	0.0166	0	0.0045	0.00319916
B*81:01	0	0.0195	0.00085	0.0025	0.0030913
B*40:06	6e-05	0.00021	0.03707	0.00275	0.00307007
B*35:17	6e-05	0	0	0.01626	0.00289914
B*15:02	0	0.00083	0.03565	0.00025	0.00257859
B*38:02	0	0	0.0365	0	0.002482
B*13:01	0	0.00041	0.03254	0.00075	0.00239925
B*27:02	0.00292	0.00041	0.00028	0.00275	0.00237673
B*54:01	0	0	0.03282	0.00025	0.00227576
B*47:01	0.00235	0.00124	0.00028	0.003	0.00217601
B*15:18	0.00121	0.00104	0.0099	0.003	0.00209335
B*78:01	0	0.01328	0	0.00125	0.00198624
B*44:05	0.00241	0.00041	0	0.00175	0.00186396
B*51:02	6e-05	0.00041	0.00623	0.0055	0.00148355
B*35:43	0	0.00041	0	0.008	0.00146253
B*15:15	6e-05	0	0	0.00775	0.00140138
B*42:02	0.00013	0.00726	0	0.002	0.00139857
B*55:02	0	0	0.01585	0	0.0010778
B*35:05	6e-05	0.00104	0.0099	0.00125	0.0010689
B*39:10	0	0.00705	0	0.00025	0.00098165
B*40:05	0	0	0	0.0055	0.000968
B*40:08	0	0	0	0.0055	0.000968
B*57:02	0.00038	0.00415	0	0.00025	0.00083269
B*15:07	0.00076	0.00021	0.00283	0.0005	0.00078185
B*39:02	0	0	0	0.004	0.000704
B*51:08	0.00057	0	0.00085	0.0015	0.00067691
B*15:35	0	0	0.00764	0.00025	0.00056352
B*59:01	0	0	0.00821	0	0.00055828
B*35:14	0	0	0	0.003	0.000528
B*27:04	0	0	0.00707	0.00025	0.00052476
B*27:03	6e-05	0.00228	0	0.001	0.00051662
B*44:04	0.00064	0.00021	0	0.00025	0.00047065
B*15:11	0	0	0.00651	0	0.00044268
B*14:03	0	0.00249	0	0.0005	0.00041917
B*15:25	0	0.00021	0.00566	0	0.00041281
B*18:03	0.00057	0	0	0.00025	0.00039911
B*39:08	0	0	0	0.00225	0.000396
B*40:04	0	0	0	0.00225	0.000396
B*40:11	0	0	0	0.00225	0.000396
B*51:07	0.00025	0	0.00085	0.001	0.00038955
B*57:04	0	0.0029	0	0	0.0003857
B*51:09	0.00044	0.00083	0	0	0.00038451
B*73:01	0.00019	0	0.00028	0.00125	0.00035741
B*15:12	0	0	0.0034	0.0005	0.0003192
B*27:07	0.00038	0	0.00113	0	0.00031358
B*15:27	0	0	0.00453	0	0.00030804
B*15:39	0	0	0	0.00175	0.000308
B*50:02	0.00013	0.00021	0	0.001	0.00028492
B*39:24	0.00038	0	0	0.00025	0.00028074
B*07:04	0.00044	0	0	0	0.00027412
B*15:04	0	0	0	0.0015	0.000264
B*15:30	0	0	0	0.0015	0.000264
B*35:20	0	0	0	0.0015	0.000264
B*15:21	0	0	0.00368	0	0.00025024
B*27:06	0	0.00041	0.00283	0	0.00024697
B*48:03	0	0	0.00141	0.00075	0.00022788
B*82:01	0	0.00166	0	0	0.00022078
B*39:11	0	0	0	0.00125	0.00022
B*51:06	0	0	0.00255	0.00025	0.0002174
B*67:01	6e-05	0	0.00255	0	0.00021078
B*44:10	0	0.00124	0	0.00025	0.00020892
B*39:03	0.00025	0	0	0.00025	0.00019975
B*15:05	0	0	0.00283	0	0.00019244
B*35:16	0	0	0	0.001	0.000176
B*35:22	0	0	0	0.001	0.000176
B*35:30	0	0	0	0.001	0.000176
B*40:27	0	0	0	0.001	0.000176
B*39:09	0	0.00021	0.00085	0.0005	0.00017373
B*35:28	0	0.00021	0	0.00075	0.00015993
B*18:02	0	0	0.0017	0.00025	0.0001596
B*40:03	0	0	0.00226	0	0.00015368
B*15:13	0	0.00021	0.0017	0	0.00014353
B*15:47	0	0.00041	0	0.0005	0.00014253
B*15:08	0	0	0.00141	0.00025	0.00013988
B*15:37	0	0.00104	0	0	0.00013832
B*40:12	0	0.00104	0	0	0.00013832
B*41:03	0	0.00104	0	0	0.00013832
B*15:40	0	0	0	0.00075	0.000132
B*35:10	0	0	0	0.00075	0.000132
B*07:10	0.00019	0	0	0	0.00011837
B*18:04	0.00019	0	0	0	0.00011837
B*27:14	0.00019	0	0	0	0.00011837
B*40:16	0	0.00041	0	0.00025	9.85e-05
B*47:03	0	0.00041	0	0.00025	9.85e-05
B*56:03	0	0	0.00141	0	9.59e-05
B*56:04	0	0	0.00141	0	9.59e-05
B*15:09	0	0	0	0.0005	8.8e-05
B*35:04	0	0	0	0.0005	8.8e-05
B*35:21	0	0	0	0.0005	8.8e-05
B*35:23	0	0	0	0.0005	8.8e-05
B*39:13	0	0	0	0.0005	8.8e-05
B*40:20	0	0	0	0.0005	8.8e-05
B*51:14	0	0	0	0.0005	8.8e-05
B*08:12	0	0.00062	0	0	8.25e-05
B*15:31	0	0.00062	0	0	8.25e-05
B*82:02	0	0.00062	0	0	8.25e-05
B*51:05	0.00013	0	0	0	8.1e-05
B*15:29	0	0	0.00113	0	7.68e-05
B*48:02	0	0.00021	0	0.00025	7.19e-05
B*48:04	0	0	0.00085	0	5.78e-05
B*14:05	0	0.00041	0	0	5.45e-05
B*15:54	0	0.00041	0	0	5.45e-05
B*14:06	0	0	0	0.00025	4.4e-05
B*18:06	0	0	0	0.00025	4.4e-05
B*27:12	0	0	0	0.00025	4.4e-05
B*35:06	0	0	0	0.00025	4.4e-05
B*35:11	0	0	0	0.00025	4.4e-05
B*39:12	0	0	0	0.00025	4.4e-05
B*39:14	0	0	0	0.00025	4.4e-05
B*39:15	0	0	0.00057	0	3.88e-05
B*40:10	0	0	0.00057	0	3.88e-05
B*07:15	6e-05	0	0	0	3.74e-05
B*07:21	6e-05	0	0	0	3.74e-05
B*08:05	6e-05	0	0	0	3.74e-05
B*15:14	6e-05	0	0	0	3.74e-05
B*15:24	6e-05	0	0	0	3.74e-05
B*15:45	6e-05	0	0	0	3.74e-05
B*18:08	6e-05	0	0	0	3.74e-05
B*27:09	6e-05	0	0	0	3.74e-05
B*27:10	6e-05	0	0	0	3.74e-05
B*35:27	6e-05	0	0	0	3.74e-05
B*38:09	6e-05	0	0	0	3.74e-05
B*44:09	6e-05	0	0	0	3.74e-05
B*47:02	6e-05	0	0	0	3.74e-05
B*51:19	6e-05	0	0	0	3.74e-05
B*07:09	0	0.00021	0	0	2.79e-05
B*15:52	0	0.00021	0	0	2.79e-05
B*15:61	0	0.00021	0	0	2.79e-05
B*44:15	0	0.00021	0	0	2.79e-05
B*44:18	0	0.00021	0	0	2.79e-05
B*67:02	0	0.00021	0	0	2.79e-05
B*78:02	0	0.00021	0	0	2.79e-05
B*15:06	0	0	0.00028	0	1.9e-05
B*15:34	0	0	0.00028	0	1.9e-05
B*27:20	0	0	0.00028	0	1.9e-05
B*40:23	0	0	0.00028	0	1.9e-05
B*40:40	0	0	0.00028	0	1.9e-05
B*40:50	0	0	0.00028	0	1.9e-05
B*51:37	0	0	0.00028	0	1.9e-05
B*55:12	0	0	0.00028	0	1.9e-05
B*56:02	0	0	0.00028	0	1.9e-05
HLA-C	EUR	AFA	API	HIS	USA
C*07:01	0.16658	0.12401	0.03894	0.10355	0.141145
C*07:02	0.15006	0.06968	0.1456	0.11281	0.13251
C*04:01	0.10534	0.18457	0.0807	0.16508	0.124716
C*06:02	0.09301	0.08855	0.06518	0.05878	0.0844999
C*03:04	0.08215	0.0533	0.08352	0.06978	0.076229
C*05:01	0.09136	0.03526	0.00847	0.04652	0.0703703
C*03:03	0.05457	0.01182	0.05023	0.03402	0.0449723
C*16:01	0.03539	0.09788	0.00169	0.05053	0.0440742
C*02:02	0.03729	0.08461	0.00395	0.04227	0.0421929
C*12:03	0.04892	0.01783	0.02737	0.04127	0.0419732
C*08:02	0.03875	0.03733	0.00395	0.04927	0.0380463
C*01:02	0.02922	0.0085	0.13375	0.04927	0.0371011
C*15:02	0.01861	0.00539	0.04966	0.03052	0.0210593
C*17:01	0.00667	0.07362	0.00141	0.02251	0.0180045
C*14:02	0.0115	0.01265	0.04797	0.01326	0.0144427
C*12:02	0.00934	0.00145	0.04486	0.01301	0.0113519
C*08:01	6e-05	0.00124	0.07985	0.02826	0.0106059
C*07:04	0.01118	0.00871	0.01016	0.0095	0.0104864
C*03:02	0.00146	0.01369	0.05643	0.00625	0.00766759
C*15:05	0.00235	0.01452	0.01411	0.008	0.00576269
C*18:01	0.00013	0.03194	0	0.0035	0.00494501
C*16:02	0.0026	0.00041	0.0079	0.0055	0.00317953
C*03:05	0	0.00041	0	0.01201	0.00216829
C*08:04	0	0.01182	0	0.0015	0.00183606
C*14:03	0.00013	0.0027	0.01383	0.0005	0.00146853
C*03:06	0	0	0	0.008	0.001408
C*04:03	0	0.00041	0.01467	0.00025	0.00109609
C*08:03	0.00044	0.00021	0.00451	0.0025	0.00104873
C*15:09	0	0	0	0.00525	0.000924
C*16:04	0.00083	0.00021	0	0.00075	0.00067702
C*15:04	0.00044	0	0.00085	0.0005	0.00041992
C*04:07	0	0.00228	0	0	0.00030324
C*04:04	6e-05	0.00041	0.00056	0.00025	0.00017399
C*12:04	6e-05	0	0.00198	0	0.00017202
C*03:07	6e-05	0	0	0.00075	0.00016938
C*01:03	0	0	0.00198	0	0.00013464
C*07:05	0	0.00062	0	0.00025	0.00012646
C*07:27	0	0	0.00113	0.00025	0.00012084
C*05:05	0.00019	0	0	0	0.00011837
C*12:05	0.00013	0	0.00028	0	0.00010003
C*04:08	0	0.00041	0	0.00025	9.85e-05
C*01:10	0	0	0	0.0005	8.8e-05
C*05:09	0	0	0	0.0005	8.8e-05
C*07:17	0	0	0	0.0005	8.8e-05
C*04:13	0	0.00062	0	0	8.25e-05
C*07:35	0	0.00062	0	0	8.25e-05
C*15:06	0.00013	0	0	0	8.1e-05
C*04:06	0	0	0.00113	0	7.68e-05
C*04:10	0	0	0.00085	0	5.78e-05
C*15:11	6e-05	0	0.00028	0	5.64e-05
C*06:08	0	0.00041	0	0	5.45e-05
C*02:18	0	0	0	0.00025	4.4e-05
C*03:08	0	0	0	0.00025	4.4e-05
C*03:38	0	0	0	0.00025	4.4e-05
C*08:11	0	0	0	0.00025	4.4e-05
C*08:12	0	0	0	0.00025	4.4e-05
C*14:06	0	0	0	0.00025	4.4e-05
C*15:19	0	0	0	0.00025	4.4e-05
C*15:20	0	0	0	0.00025	4.4e-05
C*01:07	6e-05	0	0	0	3.74e-05
C*03:09	6e-05	0	0	0	3.74e-05
C*03:19	6e-05	0	0	0	3.74e-05
C*04:05	6e-05	0	0	0	3.74e-05
C*05:07	6e-05	0	0	0	3.74e-05
C*06:03	6e-05	0	0	0	3.74e-05
C*06:10	6e-05	0	0	0	3.74e-05
C*07:07	6e-05	0	0	0	3.74e-05
C*07:09	6e-05	0	0	0	3.74e-05
C*07:10	6e-05	0	0	0	3.74e-05
C*07:12	6e-05	0	0	0	3.74e-05
C*12:12	6e-05	0	0	0	3.74e-05
C*14:04	6e-05	0	0	0	3.74e-05
C*15:03	6e-05	0	0	0	3.74e-05
C*01:16	0	0.00021	0	0	2.79e-05
C*02:14	0	0.00021	0	0	2.79e-05
C*04:14	0	0.00021	0	0	2.79e-05
C*04:27	0	0.00021	0	0	2.79e-05
C*06:09	0	0.00021	0	0	2.79e-05
C*08:13	0	0.00021	0	0	2.79e-05
C*16:08	0	0.00021	0	0	2.79e-05
C*17:04	0	0.00021	0	0	2.79e-05
C*18:03	0	0.00021	0	0	2.79e-05
C*01:05	0	0	0.00028	0	1.9e-05
C*01:18	0	0	0.00028	0	1.9e-05
C*03:36	0	0	0.00028	0	1.9e-05
C*03:37	0	0	0.00028	0	1.9e-05
C*06:15	0	0	0.00028	0	1.9e-05
C*07:26	0	0	0.00028	0	1.9e-05
C*07:43	0	0	0.00028	0	1.9e-05
C*15:08	0	0	0.00028	0	1.9e-05
Source for ethnic frequencies: https://bioinformatics.bethematchclinical.org/hla-resources/haplotype-frequencies/high-resolution-hla-alleles-and-haplotypes-in-the-us-population/
Calculation of U.S. frequencies: 62.3% EUR + 13.3% AFA + 6.8% API + 17.6% HIS

### Sheet: HLA-II
HLA-II Allele Frequencies by Population
DRB1		EUR	AFA	API	HIS	USA
DRB1*01:01		0.09149	0.02599	0.02743	0.03877	0.0691437
DRB1*01:02		0.01703	0.03992	0.00028	0.03302	0.0217496
DRB1*03:01		0.12916	0.07069	0.05373	0.07329	0.106421
DRB1*03:02		6e-05	0.06528	0	0.008	0.0101276
DRB1*04:01		0.09111	0.02287	0.00905	0.01451	0.0629724
DRB1*04:02		0.00972	0.00042	0.00368	0.01951	0.00979542
DRB1*04:03		0.00572	0.00229	0.0345	0.01901	0.00955989
DRB1*04:04		0.03634	0.00686	0.00905	0.05453	0.0337649
DRB1*04:05		0.00368	0.00956	0.05798	0.01926	0.0108965
DRB1*04:06		0.00025	0.00062	0.02064	0.002	0.00199373
DRB1*04:07		0.00947	0.00395	0.00141	0.06428	0.0178343
DRB1*04:11		0	0.00083	0	0.02351	0.00424815
DRB1*07:01		0.13767	0.09771	0.08201	0.10455	0.122741
DRB1*08:01		0.02363	0.00457	0.00452	0.00825	0.0170887
DRB1*08:02		0.00025	0.00104	0.01301	0.07329	0.0140778
DRB1*08:03		0.00133	0.00042	0.05175	0.00125	0.00462345
DRB1*08:04		0.00089	0.05052	0	0.01126	0.00925539
DRB1*09:01		0.0082	0.0316	0.10181	0.0095	0.0179065
DRB1*10:01		0.00826	0.0185	0.03111	0.01451	0.0122757
DRB1*11:01		0.05654	0.08711	0.05119	0.04202	0.0576865
DRB1*11:02		0.00152	0.03909	0	0.01301	0.00843569
DRB1*11:04		0.03189	0.00561	0.0065	0.02551	0.0255454
DRB1*12:01		0.01468	0.0395	0.02885	0.01201	0.0184747
DRB1*12:02		0	0.0027	0.0741	0.00075	0.0055299
DRB1*13:01		0.06283	0.05551	0.02376	0.04202	0.0555371
DRB1*13:02		0.04015	0.06445	0.0362	0.03877	0.0428704
DRB1*13:03		0.00991	0.03701	0.00028	0.01526	0.0138011
DRB1*13:04		6e-05	0.0131	0	0.006	0.00283568
DRB1*14:01		0.02459	0.02141	0.02404	0.01376	0.0222236
DRB1*14:02		0	0.00062	0.00028	0.02376	0.00428326
DRB1*14:04		0.00032	0.00042	0.02036	0.00025	0.0016837
DRB1*14:05		0	0	0.01753	0.00025	0.00123604
DRB1*14:06		6e-05	0	0.00283	0.02551	0.00471958
DRB1*15:01		0.14441	0.02931	0.07919	0.06678	0.111004
DRB1*15:02		0.00775	0.00166	0.08088	0.01326	0.0128826
DRB1*15:03		0.00019	0.11746	0.00057	0.01126	0.0177611
DRB1*16:01		0.01061	0.00104	0.00028	0.00775	0.00813139
DRB1*16:02		0.00127	0.01538	0.01951	0.02101	0.00786119
Source for ethnic frequencies: https://bioinformatics.bethematchclinical.org/hla-resources/haplotype-frequencies/high-resolution-hla-alleles-and-haplotypes-in-the-us-population/
Calculation of U.S. frequencies: 62.3% EUR + 13.3% AFA + 6.8% API + 17.6% HIS
DRB345		EUR	AFA	API	HIS	USA
DRB3*01:01		0.18				0.18
DRB3*02:01		0.002				0.002
DRB3*02:02		0.164				0.164
DRB3*03:01		0.041				0.041
DRB4*01:03		0.28				0.28
DRB5*01:01		0.161				0.161
DRB5*01:02		0.018				0.018
DRB5*02:02		0.018				0.018
Source for EUR (also used for USA): allelefrequencies.net (population "USA San Francisco Caucasian")
In the absence of frequency data for the API population, we conservatively imputed 0% frequencies for each of these alleles.
DPB1	DPA1	EUR	AFA	API	HIS	USA
DPB1*01:01	DPA1*02:01	0.04258		0		0.04258
DPB1*02:01	DPA1*01:03	0.12367		0.192		0.12367
DPB1*02:01	DPA1*02:02	0		0.035		0
DPB1*02:02	DPA1*02:02	0		0.029		0
DPB1*03:01	DPA1*01:03	0.1001		0		0.1001
DPB1*03:01	DPA1*02:02	0		0.012		0
DPB1*04:01	DPA1*01:03	0.4329		0.041		0.4329
DPB1*04:02	DPA1*01:03	0.1136		0.07		0.1136
DPB1*05:01	DPA1*02:02	0.0152		0.384		0.0152
DPB1*05:01	DPA1*02:01	0		0.052		0
DPB1*06:01	DPA1*01:03	0.01817		0.012		0.01817
DPB1*09:01	DPA1*02:01	0.00715		0.11		0.00715
DPB1*10:01	DPA1*02:01	0.01615		0		0.01615
DPB1*11:01	DPA1*02:01	0.02263		0		0.02263
DPB1*13:01	DPA1*02:01	0.01363		0.012		0.01363
DPB1*14:01	DPA1*02:01	0.01161		0		0.01161
DPB1*14:01	DPA1*02:02	0		0.012		0
DPB1*17:01	DPA1*02:01	0.01463		0		0.01463
Source for EUR (also used for USA): https://www.ncbi.nlm.nih.gov/pmc/articles/PMC3395342/ (Table 7)
Source for API: allelefrequencies.net (population "Japan Fukuoka")
DQB1	DQA1	EUR	AFA	API	HIS	USA
DQB1*02:01	DQA1*02:01	0		0.057		0
DQB1*02:01	DQA1*05:01	0.1316		0.064		0.1316
DQB1*02:02	DQA1*02:01	0.118		0		0.118
DQB1*03:01	DQA1*03:03	0.0645		0		0.0645
DQB1*03:01	DQA1*05:01	0		0.116		0
DQB1*03:01	DQA1*05:05	0.116		0		0.116
DQB1*03:01	DQA1*06:01	0.0011		0.121		0.0011
DQB1*03:02	DQA1*03:01	0.0962		0.07		0.0962
DQB1*03:03	DQA1*02:01	0.0366		0		0.0366
DQB1*03:03	DQA1*03:01	0		0.146		0
DQB1*04:01	DQA1*03:01	0		0.04		0
DQB1*04:02	DQA1*04:01	0.0226		0		0.0226
DQB1*05:01	DQA1*01:01	0.1085		0.034		0.1085
DQB1*05:02	DQA1*01:01	0		0.032		0
DQB1*05:02	DQA1*01:02	0.012		0.078		0.012
DQB1*05:03	DQA1*01:04	0.0203		0		0.0203
DQB1*06:01	DQA1*01:02	0		0.053		0
DQB1*06:01	DQA1*01:03	0.0066		0.057		0.0066
DQB1*06:02	DQA1*01:02	0.1427		0.036		0.1427
DQB1*06:03	DQA1*01:03	0.0566		0		0.0566
DQB1*06:04	DQA1*01:02	0.034		0		0.034
Source for EUR (also used for USA): https://onlinelibrary.wiley.com/doi/full/10.1034/j.1399-0039.2003.00103.x
Source for API: https://pdfs.semanticscholar.org/077f/b19837e50158cda600f080da009ac259efed.pdf
