## Supplementary Table 2 for "Sequence-based prediction of vaccine targets for inducing T cell responses to SARS-CoV-2 utilizing the bioinformatics predictor RECON"

allele
DRB1_1501
DRB1_0701
DRB1_0301
DRB1_0101
DRB1_0401
DRB1_1301
DRB1_1101
DRB1_1302
DRB1_0404
DRB1_1104
DRB1_1401
DRB1_0801
DRB1_0102
DRB1_1201
DRB1_1601
DRB1_1303
DRB1_0402
DRB1_0407
DRB1_1001
DRB1_0901
DRB1_1502
DRB1_0403
DRB1_0405
DRB1_1102
DRB1_0803
DRB1_1602
DRB1_0804
DRB1_1404
DRB1_0406
DRB1_0802
DRB1_1503
DRB1_0302
DRB1_1406
DRB1_0411
DRB1_1202
DRB1_1402
DRB1_1405
DRB1_0410
DRB4_0103
DRB3_0101
DRB3_0202
DRB5_0101
DRB3_0301
DRB5_0102
DRB5_0202
DRB3_0201
DPB1-0401_DPA1-0103
DPB1-0201_DPA1-0103
DPB1-0402_DPA1-0103
DPB1-0301_DPA1-0103
DPB1-0101_DPA1-0201
DPB1-1101_DPA1-0201
DPB1-0601_DPA1-0103
DPB1-1001_DPA1-0201
DPB1-0501_DPA1-0202
DPB1-1701_DPA1-0201
DPB1-1301_DPA1-0201
DPB1-1401_DPA1-0201
DPB1-0901_DPA1-0201
DPB1-0501_DPA1-0201
DPB1-0101_DPA1-0202
DPB1-0202_DPA1-0103
DPB1-0101_DPA1-0103
DQB1-0602_DQA1-0102
DQB1-0201_DQA1-0501
DQB1-0202_DQA1-0201
DQB1-0301_DQA1-0505
DQB1-0501_DQA1-0101
DQB1-0302_DQA1-0301
DQB1-0301_DQA1-0303
DQB1-0603_DQA1-0103
DQB1-0303_DQA1-0201
DQB1-0604_DQA1-0102
DQB1-0402_DQA1-0401
DQB1-0502_DQA1-0102
DQB1-0601_DQA1-0103
DQB1-0301_DQA1-0601
DQB1-0201_DQA1-0201
DQB1-0301_DQA1-0501
DQB1-0303_DQA1-0301
DQB1-0401_DQA1-0301
DQB1-0502_DQA1-0101
DQB1-0601_DQA1-0102
