## Supplementary Table 1 for "Sequence-based prediction of vaccine targets for inducing T cell responses to SARS-CoV-2 utilizing the bioinformatics predictor RECON"

allele
HLA-A01:01
HLA-A02:01
HLA-A02:03
HLA-A02:04
HLA-A02:07
HLA-A03:01
HLA-A11:01
HLA-A23:01
HLA-A24:02
HLA-A25:01
HLA-A26:01
HLA-A29:02
HLA-A30:01
HLA-A30:02
HLA-A31:01
HLA-A32:01
HLA-A33:03
HLA-A36:01
HLA-A68:01
HLA-A68:02
HLA-A74:01
HLA-B07:02
HLA-B08:01
HLA-B13:02
HLA-B14:02
HLA-B15:01
HLA-B15:03
HLA-B15:09
HLA-B18:01
HLA-B27:05
HLA-B35:01
HLA-B35:03
HLA-B37:01
HLA-B38:01
HLA-B39:01
HLA-B40:01
HLA-B40:02
HLA-B41:01
HLA-B42:01
HLA-B44:02
HLA-B44:03
HLA-B45:01
HLA-B46:01
HLA-B48:01
HLA-B49:01
HLA-B50:01
HLA-B51:01
HLA-B52:01
HLA-B53:01
HLA-B54:01
HLA-B55:01
HLA-B57:01
HLA-B57:03
HLA-B58:01
HLA-B58:02
HLA-B81:01
HLA-C01:02
HLA-C02:02
HLA-C03:02
HLA-C03:03
HLA-C03:04
HLA-C04:01
HLA-C05:01
HLA-C06:02
HLA-C07:01
HLA-C07:02
HLA-C08:01
HLA-C08:02
HLA-C12:02
HLA-C12:03
HLA-C14:02
HLA-C14:03
HLA-C15:02
HLA-C17:01
