## Supplementary Table 9 for "Sequence-based prediction of vaccine targets for inducing T cell responses to SARS-CoV-2 utilizing the bioinformatics predictor RECON"

Epitope.Sequence	MHC.Allele.Name	Assay.Type.Category	Assay.Result	Method	Measurement	Neon.Percent.Rank
YSQLMCQPILLLDQV	HLA-DRB101:01	MHC Binding	Positive-High	purified MHC/competitive/radioactivity	dissociation constant KD (~IC50)	24.28303327
YSPLFLIVAALVFLI	HLA-DRB101:01	MHC Binding	Positive-Intermediate	purified MHC/competitive/radioactivity	dissociation constant KD (~IC50)	90.30155839
YPIILRLGSQLSLSM	HLA-DRB101:01	MHC Binding	Positive-High	purified MHC/competitive/radioactivity	dissociation constant KD (~IC50)	56.75511686
YNFLKEQHCQKASTQ	HLA-DRB101:01	MHC Binding	Positive-Low	purified MHC/competitive/radioactivity	dissociation constant KD (~IC50)	76.17182795
YLCFLAFLLFLVLIM	HLA-DRB101:01	MHC Binding	Positive-Low	purified MHC/competitive/radioactivity	dissociation constant KD (~IC50)	17.71859975
YHLMSFPQAAPHGVV	HLA-DRB101:01	MHC Binding	Positive-High	purified MHC/competitive/radioactivity	dissociation constant KD (~IC50)	45.90670652
WLGFIAGLIAIVMVT	HLA-DRB101:01	MHC Binding	Positive-Intermediate	purified MHC/competitive/radioactivity	dissociation constant KD (~IC50)	51.53659697
VVQMTKLATTEELPD	HLA-DRB101:01	MHC Binding	Positive-Intermediate	purified MHC/competitive/radioactivity	dissociation constant KD (~IC50)	58.04757429
VVFLLVTLAILTALR	HLA-DRB101:01	MHC Binding	Positive-Intermediate	purified MHC/competitive/radioactivity	dissociation constant KD (~IC50)	68.38839015
VTIYSHLLLVAAGME	HLA-DRB101:01	MHC Binding	Positive-High	purified MHC/competitive/radioactivity	dissociation constant KD (~IC50)	66.16323024
VTAFQHQNSKKTTKL	HLA-DRB101:01	MHC Binding	Positive-High	purified MHC/competitive/radioactivity	dissociation constant KD (~IC50)	97.91489975
VSSMEVQSLAMSTTI	HLA-DRB101:01	MHC Binding	Positive-High	purified MHC/competitive/radioactivity	dissociation constant KD (~IC50)	9.057530994
VRQLFKPLTKKNYSE	HLA-DRB101:01	MHC Binding	Positive-High	purified MHC/competitive/radioactivity	dissociation constant KD (~IC50)	74.00683518
VRGWVFGSTMNNKSQ	HLA-DRB101:01	MHC Binding	Positive-Intermediate	purified MHC/competitive/radioactivity	dissociation constant KD (~IC50)	69.53129883
VQSLAMSTTISVAQM	HLA-DRB101:01	MHC Binding	Positive-High	purified MHC/competitive/radioactivity	dissociation constant KD (~IC50)	31.14570964
VNSVLLFLAFVVFLL	HLA-DRB101:01	MHC Binding	Positive-Low	purified MHC/competitive/radioactivity	dissociation constant KD (~IC50)	39.62143515
VLSFELLNAPATVCG	HLA-DRB101:01	MHC Binding	Positive-High	purified MHC/competitive/radioactivity	dissociation constant KD (~IC50)	97.67130627
VLQLPQGTTLPKGFY	HLA-DRB101:01	MHC Binding	Positive-High	purified MHC/competitive/radioactivity	dissociation constant KD (~IC50)	85.615943
VLPFHRWHTMVQTCT	HLA-DRB101:01	MHC Binding	Positive-High	purified MHC/competitive/radioactivity	dissociation constant KD (~IC50)	25.41162072
VLLFLAFVVFLLVTL	HLA-DRB101:01	MHC Binding	Positive-Low	purified MHC/competitive/radioactivity	dissociation constant KD (~IC50)	29.93043005
VKQMYKTPTLKYFGG	HLA-DRB101:01	MHC Binding	Positive-High	purified MHC/competitive/radioactivity	dissociation constant KD (~IC50)	45.80910559
VIGVAFLAVFQSATK	HLA-DRB101:01	MHC Binding	Positive-High	purified MHC/competitive/radioactivity	dissociation constant KD (~IC50)	31.70370791
VFLWLLWPVTLACFV	HLA-DRB101:01	MHC Binding	Positive-Intermediate	purified MHC/competitive/radioactivity	dissociation constant KD (~IC50)	54.51632969
VFLLVTLAILTALRL	HLA-DRB101:01	MHC Binding	Positive-High	purified MHC/competitive/radioactivity	dissociation constant KD (~IC50)	87.64959101
VAVIQEIQLLAAVGE	HLA-DRB101:01	MHC Binding	Positive-Intermediate	purified MHC/competitive/radioactivity	dissociation constant KD (~IC50)	84.97690948
VAQMGTLLIASKIFS	HLA-DRB101:01	MHC Binding	Positive-High	purified MHC/competitive/radioactivity	dissociation constant KD (~IC50)	83.77967707
VAALVFLILCFTIKR	HLA-DRB101:01	MHC Binding	Positive-High	purified MHC/competitive/radioactivity	dissociation constant KD (~IC50)	37.10245961
TYLMCLSPLMANLAP	HLA-DRB101:01	MHC Binding	Positive-High	purified MHC/competitive/radioactivity	dissociation constant KD (~IC50)	99.31719878
TTSLSLHKLLQTLVL	HLA-DRB101:01	MHC Binding	Positive-High	purified MHC/competitive/radioactivity	dissociation constant KD (~IC50)	61.83389404
TTLFAGTHITMTTVY	HLA-DRB101:01	MHC Binding	Positive-High	purified MHC/competitive/radioactivity	dissociation constant KD (~IC50)	58.72523168
TTEVMPVSMAKTSVD	HLA-DRB101:01	MHC Binding	Positive-High	purified MHC/competitive/radioactivity	dissociation constant KD (~IC50)	79.74279178
TQVLKTMSLYMAISP	HLA-DRB101:01	MHC Binding	Positive-Intermediate	purified MHC/competitive/radioactivity	dissociation constant KD (~IC50)	76.51284434
TNILLNVPLRGTIVT	HLA-DRB101:01	MHC Binding	Positive-High	purified MHC/competitive/radioactivity	dissociation constant KD (~IC50)	57.21429933
TMSMKLPGSLSALIR	HLA-DRB101:01	MHC Binding	Positive-High	purified MHC/competitive/radioactivity	dissociation constant KD (~IC50)	14.99698884
TMSLYMAISPKFTTS	HLA-DRB101:01	MHC Binding	Positive-High	purified MHC/competitive/radioactivity	dissociation constant KD (~IC50)	96.22983082
TLVLKMLHSSSLTSL	HLA-DRB101:01	MHC Binding	Positive-High	purified MHC/competitive/radioactivity	dissociation constant KD (~IC50)	96.8474529
TLSYYKLGASQRVGT	HLA-DRB101:01	MHC Binding	Positive-High	purified MHC/competitive/radioactivity	dissociation constant KD (~IC50)	97.31391543
TLIVNSVLLFLAFVV	HLA-DRB101:01	MHC Binding	Positive-Low	purified MHC/competitive/radioactivity	dissociation constant KD (~IC50)	5.327585176
TISVAQMGTLLIASK	HLA-DRB101:01	MHC Binding	Positive-High	purified MHC/competitive/radioactivity	dissociation constant KD (~IC50)	84.33927434
TGTLIVNSVLLFLAF	HLA-DRB101:01	MHC Binding	Positive-Low	purified MHC/competitive/radioactivity	dissociation constant KD (~IC50)	55.55230987
TGRLQSLQTYVTQQL	HLA-DRB101:01	MHC Binding	Positive-High	purified MHC/competitive/radioactivity	dissociation constant KD (~IC50)	75.30332971
TGGIAIAMACIVGLM	HLA-DRB101:01	MHC Binding	Positive-High	purified MHC/competitive/radioactivity	dissociation constant KD (~IC50)	55.98148407
TEVYYQLESTQITTD	HLA-DRB101:01	MHC Binding	Positive-High	purified MHC/competitive/radioactivity	dissociation constant KD (~IC50)	99.06188173
TEVMPVSMAKTSVDC	HLA-DRB101:01	MHC Binding	Positive-High	purified MHC/competitive/radioactivity	dissociation constant KD (~IC50)	77.16765119
TDLIKNQCVNFNFNG	HLA-DRB101:01	MHC Binding	Positive-High	purified MHC/competitive/radioactivity	dissociation constant KD (~IC50)	64.19831834
TDDMIAAYTAALVSG	HLA-DRB101:01	MHC Binding	Positive-High	purified MHC/competitive/radioactivity	dissociation constant KD (~IC50)	88.00463685
TATIPLQASLPFGWL	HLA-DRB101:01	MHC Binding	Positive-High	purified MHC/competitive/radioactivity	dissociation constant KD (~IC50)	18.51831003
TASWFTALTQHGKEE	HLA-DRB101:01	MHC Binding	Positive-High	purified MHC/competitive/radioactivity	dissociation constant KD (~IC50)	91.8108936
TAALVSGTATAGWTF	HLA-DRB101:01	MHC Binding	Positive-High	purified MHC/competitive/radioactivity	dissociation constant KD (~IC50)	82.15876546
TAAFRDVLVVLNKRT	HLA-DRB101:01	MHC Binding	Positive-High	purified MHC/competitive/radioactivity	dissociation constant KD (~IC50)	61.5440124
SVLLFLAFVVFLLVT	HLA-DRB101:01	MHC Binding	Positive-Low	purified MHC/competitive/radioactivity	dissociation constant KD (~IC50)	66.93121503
SVIIINNSTNVVIRA	HLA-DRB101:01	MHC Binding	Positive-Intermediate	purified MHC/competitive/radioactivity	dissociation constant KD (~IC50)	91.70117789
STTISVAQMGTLLIA	HLA-DRB101:01	MHC Binding	Positive-High	purified MHC/competitive/radioactivity	dissociation constant KD (~IC50)	35.75247733
STPIVVQMTKLATTE	HLA-DRB101:01	MHC Binding	Positive-High	purified MHC/competitive/radioactivity	dissociation constant KD (~IC50)	88.53954715
STDLIKNQCVNFNFN	HLA-DRB101:01	MHC Binding	Positive-Intermediate	purified MHC/competitive/radioactivity	dissociation constant KD (~IC50)	43.59131163
STALQELLIQQWIQF	HLA-DRB101:01	MHC Binding	Positive-Intermediate	purified MHC/competitive/radioactivity	dissociation constant KD (~IC50)	41.71345232
STAIHADQLTPAWRI	HLA-DRB101:01	MHC Binding	Positive-High	purified MHC/competitive/radioactivity	dissociation constant KD (~IC50)	2.720504832
SSNFGAISSVLNDIL	HLA-DRB101:01	MHC Binding	Positive-High	purified MHC/competitive/radioactivity	dissociation constant KD (~IC50)	75.58928796
SSGVANPAMDPIYDE	HLA-DRB101:01	MHC Binding	Positive-Low	purified MHC/competitive/radioactivity	dissociation constant KD (~IC50)	49.17132615
SQLMCQPILLLDQVL	HLA-DRB101:01	MHC Binding	Positive-High	purified MHC/competitive/radioactivity	dissociation constant KD (~IC50)	45.18323137
SPLMANLAPHLLLIV	HLA-DRB101:01	MHC Binding	Positive-High	purified MHC/competitive/radioactivity	dissociation constant KD (~IC50)	65.57636285
SPLFLIVAALVFLIL	HLA-DRB101:01	MHC Binding	Positive-Low	purified MHC/competitive/radioactivity	dissociation constant KD (~IC50)	90.30155839
SMKLPGSLSALIRAT	HLA-DRB101:01	MHC Binding	Positive-Intermediate	purified MHC/competitive/radioactivity	dissociation constant KD (~IC50)	51.38701915
SMEVQSLAMSTTISV	HLA-DRB101:01	MHC Binding	Positive-High	purified MHC/competitive/radioactivity	dissociation constant KD (~IC50)	31.14570964
SLPFGWLVIGVAFLA	HLA-DRB101:01	MHC Binding	Positive-Low	purified MHC/competitive/radioactivity	dissociation constant KD (~IC50)	25.73130367
SLAMSTTISVAQMGT	HLA-DRB101:01	MHC Binding	Positive-Intermediate	purified MHC/competitive/radioactivity	dissociation constant KD (~IC50)	52.17716855
SISITTEVMPVSMAK	HLA-DRB101:01	MHC Binding	Positive-Intermediate	purified MHC/competitive/radioactivity	dissociation constant KD (~IC50)	34.88745856
SIAYSNNTIAIPTNF	HLA-DRB101:01	MHC Binding	Positive-High	purified MHC/competitive/radioactivity	dissociation constant KD (~IC50)	20.07267971
SFELLNAPATVCGPK	HLA-DRB101:01	MHC Binding	Positive-High	purified MHC/competitive/radioactivity	dissociation constant KD (~IC50)	80.00227552
SELVIGAVIIRGHLR	HLA-DRB101:01	MHC Binding	Positive-Intermediate	purified MHC/competitive/radioactivity	dissociation constant KD (~IC50)	51.72926951
RREVSTAAVTMSMKL	HLA-DRB101:01	MHC Binding	Positive-Intermediate	purified MHC/competitive/radioactivity	dissociation constant KD (~IC50)	22.20320741
RPLMESELVIGAVII	HLA-DRB101:01	MHC Binding	Positive-Intermediate	purified MHC/competitive/radioactivity	dissociation constant KD (~IC50)	5.036829572
RNFFSPQIITTDNTF	HLA-DRB101:01	MHC Binding	Positive-Intermediate	purified MHC/competitive/radioactivity	dissociation constant KD (~IC50)	51.17734388
RINWVTGGIAIAMAC	HLA-DRB101:01	MHC Binding	Positive-High	purified MHC/competitive/radioactivity	dissociation constant KD (~IC50)	47.73186652
RGTIVTRPLMESELV	HLA-DRB101:01	MHC Binding	Positive-High	purified MHC/competitive/radioactivity	dissociation constant KD (~IC50)	39.1140615
RFLYIIKLVFLWLLW	HLA-DRB101:01	MHC Binding	Positive-Intermediate	purified MHC/competitive/radioactivity	dissociation constant KD (~IC50)	7.416018245
RETYLMCLSPLMANL	HLA-DRB101:01	MHC Binding	Positive-High	purified MHC/competitive/radioactivity	dissociation constant KD (~IC50)	99.31719878
QWNLVIGFLFLAWIM	HLA-DRB101:01	MHC Binding	Positive-Low	purified MHC/competitive/radioactivity	dissociation constant KD (~IC50)	10.84343948
QVTIAEILIIIMRTF	HLA-DRB101:01	MHC Binding	Positive-Low	purified MHC/competitive/radioactivity	dissociation constant KD (~IC50)	61.54846797
QTYVTQQLIRAAEIR	HLA-DRB101:01	MHC Binding	Positive-High	purified MHC/competitive/radioactivity	dissociation constant KD (~IC50)	25.99795229
QTNVVPPALHLVDPQ	HLA-DRB101:01	MHC Binding	Positive-High	purified MHC/competitive/radioactivity	dissociation constant KD (~IC50)	50.56975255
QSVIIINNSTNVVIR	HLA-DRB101:01	MHC Binding	Positive-Intermediate	purified MHC/competitive/radioactivity	dissociation constant KD (~IC50)	90.90129887
QRNFFSPQIITTDNT	HLA-DRB101:01	MHC Binding	Positive-Intermediate	purified MHC/competitive/radioactivity	dissociation constant KD (~IC50)	57.69575086
QQWIQFMMSRRRLLA	HLA-DRB101:01	MHC Binding	Positive-High	purified MHC/competitive/radioactivity	dissociation constant KD (~IC50)	83.3209588
QQLIRAAEIRASANL	HLA-DRB101:01	MHC Binding	Positive-High	purified MHC/competitive/radioactivity	dissociation constant KD (~IC50)	50.74019201
QPTVTLLPAADMDDF	HLA-DRB101:01	MHC Binding	Positive-High	purified MHC/competitive/radioactivity	dissociation constant KD (~IC50)	98.35544001
QLSLLKVTAFQHQNS	HLA-DRB101:01	MHC Binding	Positive-High	purified MHC/competitive/radioactivity	dissociation constant KD (~IC50)	47.99650771
QKSIVAYTMSLGADS	HLA-DRB101:01	MHC Binding	Positive-High	purified MHC/competitive/radioactivity	dissociation constant KD (~IC50)	49.1807866
QIQLSLLKVTAFQHQ	HLA-DRB101:01	MHC Binding	Positive-High	purified MHC/competitive/radioactivity	dissociation constant KD (~IC50)	55.18412575
QIPFAMQMAYRFNGI	HLA-DRB101:01	MHC Binding	Positive-High	purified MHC/competitive/radioactivity	dissociation constant KD (~IC50)	95.24748656
QGNFGDQDLIRQGTD	HLA-DRB101:01	MHC Binding	Positive-Low	purified MHC/competitive/radioactivity	dissociation constant KD (~IC50)	49.01201028
QFLYLYALIYFLQCI	HLA-DRB101:01	MHC Binding	Positive-High	purified MHC/competitive/radioactivity	dissociation constant KD (~IC50)	83.58022819
QELYSPLFLIVAALV	HLA-DRB101:01	MHC Binding	Positive-High	purified MHC/competitive/radioactivity	dissociation constant KD (~IC50)	24.16184829
QELLIQQWIQFMMSR	HLA-DRB101:01	MHC Binding	Positive-High	purified MHC/competitive/radioactivity	dissociation constant KD (~IC50)	23.51913551
QECVRGTTVLLKEPC	HLA-DRB101:01	MHC Binding	Positive-High	purified MHC/competitive/radioactivity	dissociation constant KD (~IC50)	63.93164582
QCALFPNNLITSSRR	HLA-DRB101:01	MHC Binding	Positive-High	purified MHC/competitive/radioactivity	dissociation constant KD (~IC50)	42.84994467
PVKIDNASPASTVHA	HLA-DRB101:01	MHC Binding	Positive-High	purified MHC/competitive/radioactivity	dissociation constant KD (~IC50)	76.80929782
PTNFSISITTEVMPV	HLA-DRB101:01	MHC Binding	Positive-High	purified MHC/competitive/radioactivity	dissociation constant KD (~IC50)	87.25731571
PSGFNTLKPIFKLPL	HLA-DRB101:01	MHC Binding	Positive-High	purified MHC/competitive/radioactivity	dissociation constant KD (~IC50)	85.29795793
PLFLIVAALVFLILC	HLA-DRB101:01	MHC Binding	Positive-Low	purified MHC/competitive/radioactivity	dissociation constant KD (~IC50)	66.12271318
PKEITVATSRTLSYY	HLA-DRB101:01	MHC Binding	Positive-High	purified MHC/competitive/radioactivity	dissociation constant KD (~IC50)	88.7735681
PIVVQMTKLATTEEL	HLA-DRB101:01	MHC Binding	Positive-High	purified MHC/competitive/radioactivity	dissociation constant KD (~IC50)	45.16400993
PILLLDQVLVSDVGD	HLA-DRB101:01	MHC Binding	Positive-Intermediate	purified MHC/competitive/radioactivity	dissociation constant KD (~IC50)	68.56414892
PHGVVFLHVTYVPSQ	HLA-DRB101:01	MHC Binding	Positive-High	purified MHC/competitive/radioactivity	dissociation constant KD (~IC50)	74.75002795
PDDFMGCVLAWNTRN	HLA-DRB101:01	MHC Binding	Positive-High	purified MHC/competitive/radioactivity	dissociation constant KD (~IC50)	58.70677882
PCSFGGVSVITPGTN	HLA-DRB101:01	MHC Binding	Positive-High	purified MHC/competitive/radioactivity	dissociation constant KD (~IC50)	68.5341777
NVSLVKPTVYVYSRV	HLA-DRB101:01	MHC Binding	Positive-High	purified MHC/competitive/radioactivity	dissociation constant KD (~IC50)	46.94290068
NVPLRGTIVTRPLME	HLA-DRB101:01	MHC Binding	Positive-High	purified MHC/competitive/radioactivity	dissociation constant KD (~IC50)	61.1976485
NRALSGIAAEQDRNT	HLA-DRB101:01	MHC Binding	Positive-High	purified MHC/competitive/radioactivity	dissociation constant KD (~IC50)	95.13555791
NPFFAVSKPMGTQTH	HLA-DRB101:01	MHC Binding	Positive-High	purified MHC/competitive/radioactivity	dissociation constant KD (~IC50)	96.67499732
NLTLSKGNAQSLCFL	HLA-DRB101:01	MHC Binding	Positive-High	purified MHC/competitive/radioactivity	dissociation constant KD (~IC50)	69.8233819
NLDVIISSIVRQLFK	HLA-DRB101:01	MHC Binding	Positive-High	purified MHC/competitive/radioactivity	dissociation constant KD (~IC50)	77.67875678
NKHIDAYKTFPPTEP	HLA-DRB101:01	MHC Binding	Positive-Intermediate	purified MHC/competitive/radioactivity	dissociation constant KD (~IC50)	80.83809769
NHTFGNPVIPFKDGI	HLA-DRB101:01	MHC Binding	Positive-Low	purified MHC/competitive/radioactivity	dissociation constant KD (~IC50)	67.38714541
NCDVVIGIINNTVYD	HLA-DRB101:01	MHC Binding	Positive-High	purified MHC/competitive/radioactivity	dissociation constant KD (~IC50)	77.14597623
MSRIGMEVTPSGTWL	HLA-DRB101:01	MHC Binding	Positive-High	purified MHC/competitive/radioactivity	dissociation constant KD (~IC50)	75.8574873
MSLYMAISPKFTTSL	HLA-DRB101:01	MHC Binding	Positive-High	purified MHC/competitive/radioactivity	dissociation constant KD (~IC50)	93.36949298
MLKYDENGTITDAVD	HLA-DRB101:01	MHC Binding	Positive-Intermediate	purified MHC/competitive/radioactivity	dissociation constant KD (~IC50)	64.99596248
MKLLIVLTCISLCSC	HLA-DRB101:01	MHC Binding	Positive-Low	purified MHC/competitive/radioactivity	dissociation constant KD (~IC50)	92.18940421
MKIILFLTLIVFTSC	HLA-DRB101:01	MHC Binding	Positive-Intermediate	purified MHC/competitive/radioactivity	dissociation constant KD (~IC50)	27.03651083
MFIFLLFLTLTSGSD	HLA-DRB101:01	MHC Binding	Positive-Intermediate	purified MHC/competitive/radioactivity	dissociation constant KD (~IC50)	47.10576537
MDPNQTNVVPPALHL	HLA-DRB101:01	MHC Binding	Positive-Intermediate	purified MHC/competitive/radioactivity	dissociation constant KD (~IC50)	9.48221745
MAVVHSVNSLVSSME	HLA-DRB101:01	MHC Binding	Positive-High	purified MHC/competitive/radioactivity	dissociation constant KD (~IC50)	81.96818152
MASLGPLRETYLMCL	HLA-DRB101:01	MHC Binding	Positive-High	purified MHC/competitive/radioactivity	dissociation constant KD (~IC50)	10.11151276
MANLAPHLLLIVIGH	HLA-DRB101:01	MHC Binding	Positive-High	purified MHC/competitive/radioactivity	dissociation constant KD (~IC50)	62.80870187
MADNGTITVEELKQL	HLA-DRB101:01	MHC Binding	Positive-Intermediate	purified MHC/competitive/radioactivity	dissociation constant KD (~IC50)	62.97422317
LYVYKGYQPIDVVRD	HLA-DRB101:01	MHC Binding	Positive-High	purified MHC/competitive/radioactivity	dissociation constant KD (~IC50)	27.04083773
LVTLAILTALRLCAY	HLA-DRB101:01	MHC Binding	Positive-High	purified MHC/competitive/radioactivity	dissociation constant KD (~IC50)	90.2328904
LVFLILCFTIKRKTE	HLA-DRB101:01	MHC Binding	Positive-Intermediate	purified MHC/competitive/radioactivity	dissociation constant KD (~IC50)	44.18474697
LSYYKLGASQRVGTD	HLA-DRB101:01	MHC Binding	Positive-High	purified MHC/competitive/radioactivity	dissociation constant KD (~IC50)	97.31391543
LSPLMANLAPHLLLI	HLA-DRB101:01	MHC Binding	Positive-High	purified MHC/competitive/radioactivity	dissociation constant KD (~IC50)	86.91070934
LSALIRATSTRHPSK	HLA-DRB101:01	MHC Binding	Positive-Intermediate	purified MHC/competitive/radioactivity	dissociation constant KD (~IC50)	81.70100306
LQTYVTQQLIRAAEI	HLA-DRB101:01	MHC Binding	Positive-High	purified MHC/competitive/radioactivity	dissociation constant KD (~IC50)	27.24971359
LQSLQTYVTQQLIRA	HLA-DRB101:01	MHC Binding	Positive-High	purified MHC/competitive/radioactivity	dissociation constant KD (~IC50)	48.18877129
LQNSMSGASADSTQA	HLA-DRB101:01	MHC Binding	Positive-High	purified MHC/competitive/radioactivity	dissociation constant KD (~IC50)	54.10629969
LQDVVNQNAQALNTL	HLA-DRB101:01	MHC Binding	Positive-High	purified MHC/competitive/radioactivity	dissociation constant KD (~IC50)	72.13996905
LPPLLTDDMIAAYTA	HLA-DRB101:01	MHC Binding	Positive-High	purified MHC/competitive/radioactivity	dissociation constant KD (~IC50)	22.16765154
LNTLVKQLSSNFGAI	HLA-DRB101:01	MHC Binding	Positive-High	purified MHC/competitive/radioactivity	dissociation constant KD (~IC50)	88.02214055
LMSFPQAAPHGVVFL	HLA-DRB101:01	MHC Binding	Positive-High	purified MHC/competitive/radioactivity	dissociation constant KD (~IC50)	16.99709431
LMCLSPLMANLAPHL	HLA-DRB101:01	MHC Binding	Positive-High	purified MHC/competitive/radioactivity	dissociation constant KD (~IC50)	85.2230963
LLLFVTIYSHLLLVA	HLA-DRB101:01	MHC Binding	Positive-Intermediate	purified MHC/competitive/radioactivity	dissociation constant KD (~IC50)	90.48641971
LLFLVLIMLIIFWFS	HLA-DRB101:01	MHC Binding	Positive-High	purified MHC/competitive/radioactivity	dissociation constant KD (~IC50)	12.29127339
LLEWLAEVVKLPSRY	HLA-DRB101:01	MHC Binding	Positive-Intermediate	purified MHC/competitive/radioactivity	dissociation constant KD (~IC50)	52.69599159
LKTMSLYMAISPKFT	HLA-DRB101:01	MHC Binding	Positive-High	purified MHC/competitive/radioactivity	dissociation constant KD (~IC50)	91.968031
LKPIFKLPLGINITN	HLA-DRB101:01	MHC Binding	Positive-High	purified MHC/competitive/radioactivity	dissociation constant KD (~IC50)	60.19254
LIAIVMVTILLCCMT	HLA-DRB101:01	MHC Binding	Positive-Low	purified MHC/competitive/radioactivity	dissociation constant KD (~IC50)	20.26154298
LHKLLQTLVLKMLHS	HLA-DRB101:01	MHC Binding	Positive-High	purified MHC/competitive/radioactivity	dissociation constant KD (~IC50)	51.91076478
LGSITAQPVKIDNAS	HLA-DRB101:01	MHC Binding	Positive-High	purified MHC/competitive/radioactivity	dissociation constant KD (~IC50)	95.57526315
LGFIAGLIAIVMVTI	HLA-DRB101:01	MHC Binding	Positive-Low	purified MHC/competitive/radioactivity	dissociation constant KD (~IC50)	60.61179996
LGDISGINASVVNIQ	HLA-DRB101:01	MHC Binding	Positive-Intermediate	purified MHC/competitive/radioactivity	dissociation constant KD (~IC50)	81.04231276
LFLVLIMLIIFWFSL	HLA-DRB101:01	MHC Binding	Positive-Intermediate	purified MHC/competitive/radioactivity	dissociation constant KD (~IC50)	56.6145181
LFLIVAALVFLILCF	HLA-DRB101:01	MHC Binding	Negative	purified MHC/competitive/radioactivity	dissociation constant KD (~IC50)	14.97240966
LDVIISSIVRQLFKP	HLA-DRB101:01	MHC Binding	Positive-High	purified MHC/competitive/radioactivity	dissociation constant KD (~IC50)	94.49199948
LDKYFKNHTSPDVDL	HLA-DRB101:01	MHC Binding	Positive-High	purified MHC/competitive/radioactivity	dissociation constant KD (~IC50)	69.9978808
LCFLLTQKSKSFNHV	HLA-DRB101:01	MHC Binding	Positive-High	purified MHC/competitive/radioactivity	dissociation constant KD (~IC50)	23.89051057
LCALGKVLPFHRWHT	HLA-DRB101:01	MHC Binding	Positive-Intermediate	purified MHC/competitive/radioactivity	dissociation constant KD (~IC50)	72.06478537
LAFVVFLLVTLAILT	HLA-DRB101:01	MHC Binding	Positive-Intermediate	purified MHC/competitive/radioactivity	dissociation constant KD (~IC50)	77.80085276
LAFLLFLVLIMLIIF	HLA-DRB101:01	MHC Binding	Positive-Intermediate	purified MHC/competitive/radioactivity	dissociation constant KD (~IC50)	14.63833128
LACFVLAAVYRINWV	HLA-DRB101:01	MHC Binding	Positive-High	purified MHC/competitive/radioactivity	dissociation constant KD (~IC50)	42.63147613
KSIVAYTMSLGADSS	HLA-DRB101:01	MHC Binding	Positive-High	purified MHC/competitive/radioactivity	dissociation constant KD (~IC50)	19.96769787
KQMYKTPTLKYFGGF	HLA-DRB101:01	MHC Binding	Positive-High	purified MHC/competitive/radioactivity	dissociation constant KD (~IC50)	45.80910559
KPLLAPHHVVAVIQE	HLA-DRB101:01	MHC Binding	Positive-Intermediate	purified MHC/competitive/radioactivity	dissociation constant KD (~IC50)	90.77464788
KLPLGINITNFRAIL	HLA-DRB101:01	MHC Binding	Positive-High	purified MHC/competitive/radioactivity	dissociation constant KD (~IC50)	59.92117404
KIILFLTLIVFTSCE	HLA-DRB101:01	MHC Binding	Positive-Low	purified MHC/competitive/radioactivity	dissociation constant KD (~IC50)	79.29877602
KEGIVWVATEGALNT	HLA-DRB101:01	MHC Binding	Positive-High	purified MHC/competitive/radioactivity	dissociation constant KD (~IC50)	45.28177984
IWNLDVIISSIVRQL	HLA-DRB101:01	MHC Binding	Positive-High	purified MHC/competitive/radioactivity	dissociation constant KD (~IC50)	69.00932561
IVWVATEGALNTPKD	HLA-DRB101:01	MHC Binding	Positive-High	purified MHC/competitive/radioactivity	dissociation constant KD (~IC50)	83.66769293
ITNFRAILTAFSPAQ	HLA-DRB101:01	MHC Binding	Positive-High	purified MHC/competitive/radioactivity	dissociation constant KD (~IC50)	88.54627601
ISGINASVVNIQKEI	HLA-DRB101:01	MHC Binding	Positive-Intermediate	purified MHC/competitive/radioactivity	dissociation constant KD (~IC50)	47.66074513
IQEIQLLAAVGEILL	HLA-DRB101:01	MHC Binding	Positive-High	purified MHC/competitive/radioactivity	dissociation constant KD (~IC50)	79.90019014
INWVTGGIAIAMACI	HLA-DRB101:01	MHC Binding	Positive-High	purified MHC/competitive/radioactivity	dissociation constant KD (~IC50)	55.67890349
IMLLQFAYSNRNRFL	HLA-DRB101:01	MHC Binding	Positive-High	purified MHC/competitive/radioactivity	dissociation constant KD (~IC50)	29.50607922
ILRLGSQLSLSMARR	HLA-DRB101:01	MHC Binding	Positive-High	purified MHC/competitive/radioactivity	dissociation constant KD (~IC50)	69.29132974
ILRIGTQVLKTMSLY	HLA-DRB101:01	MHC Binding	Positive-High	purified MHC/competitive/radioactivity	dissociation constant KD (~IC50)	19.77749306
IKLVFLWLLWPVTLA	HLA-DRB101:01	MHC Binding	Positive-High	purified MHC/competitive/radioactivity	dissociation constant KD (~IC50)	36.20802809
IKDLPKEITVATSRT	HLA-DRB101:01	MHC Binding	Positive-Intermediate	purified MHC/competitive/radioactivity	dissociation constant KD (~IC50)	73.90592981
IILFLTLIVFTSCEL	HLA-DRB101:01	MHC Binding	Positive-Low	purified MHC/competitive/radioactivity	dissociation constant KD (~IC50)	36.00981929
IGFLFLAWIMLLQFA	HLA-DRB101:01	MHC Binding	Positive-High	purified MHC/competitive/radioactivity	dissociation constant KD (~IC50)	8.881317249
IEDLLFNKVTLADAG	HLA-DRB101:01	MHC Binding	Positive-Intermediate	purified MHC/competitive/radioactivity	dissociation constant KD (~IC50)	52.15424363
IDRLITGRLQSLQTY	HLA-DRB101:01	MHC Binding	Positive-High	purified MHC/competitive/radioactivity	dissociation constant KD (~IC50)	52.45189672
IDAYKTFPPTEPKKD	HLA-DRB101:01	MHC Binding	Positive-High	purified MHC/competitive/radioactivity	dissociation constant KD (~IC50)	78.48783572
IAGLIAIVMVTILLC	HLA-DRB101:01	MHC Binding	Positive-Low	purified MHC/competitive/radioactivity	dissociation constant KD (~IC50)	38.87727789
IAEILIIIMRTFRIA	HLA-DRB101:01	MHC Binding	Positive-High	purified MHC/competitive/radioactivity	dissociation constant KD (~IC50)	82.61891113
IAAYTAALVSGTATA	HLA-DRB101:01	MHC Binding	Positive-High	purified MHC/competitive/radioactivity	dissociation constant KD (~IC50)	67.98974926
HLRMAGHPLGRCDIK	HLA-DRB101:01	MHC Binding	Positive-High	purified MHC/competitive/radioactivity	dissociation constant KD (~IC50)	80.68628207
HLLLVAAGMEAQFLY	HLA-DRB101:01	MHC Binding	Positive-High	purified MHC/competitive/radioactivity	dissociation constant KD (~IC50)	91.92204672
HKLLQTLVLKMLHSS	HLA-DRB101:01	MHC Binding	Positive-High	purified MHC/competitive/radioactivity	dissociation constant KD (~IC50)	51.91076478
HITVSQIQLSLLKVT	HLA-DRB101:01	MHC Binding	Positive-High	purified MHC/competitive/radioactivity	dissociation constant KD (~IC50)	63.32673369
GWTFGAGAALQIPFA	HLA-DRB101:01	MHC Binding	Positive-High	purified MHC/competitive/radioactivity	dissociation constant KD (~IC50)	78.22125847
GVSVITPGTNASSEV	HLA-DRB101:01	MHC Binding	Positive-High	purified MHC/competitive/radioactivity	dissociation constant KD (~IC50)	79.82690673
GVFVFNGTSWFITQR	HLA-DRB101:01	MHC Binding	Positive-High	purified MHC/competitive/radioactivity	dissociation constant KD (~IC50)	44.29445643
GTWLTYHGAIKLDDK	HLA-DRB101:01	MHC Binding	Positive-High	purified MHC/competitive/radioactivity	dissociation constant KD (~IC50)	69.89657638
GTLIVNSVLLFLAFV	HLA-DRB101:01	MHC Binding	Positive-High	purified MHC/competitive/radioactivity	dissociation constant KD (~IC50)	22.4109693
GTGVLTPSSKRFQPF	HLA-DRB101:01	MHC Binding	Positive-High	purified MHC/competitive/radioactivity	dissociation constant KD (~IC50)	85.7019284
GQTVTKKSAAEASKK	HLA-DRB101:01	MHC Binding	Positive-Intermediate	purified MHC/competitive/radioactivity	dissociation constant KD (~IC50)	90.61784968
GINITNFRAILTAFS	HLA-DRB101:01	MHC Binding	Positive-High	purified MHC/competitive/radioactivity	dissociation constant KD (~IC50)	78.18938199
GIAIAMACIVGLMWL	HLA-DRB101:01	MHC Binding	Positive-Intermediate	purified MHC/competitive/radioactivity	dissociation constant KD (~IC50)	29.14328363
GFQFICNLLLLFVTI	HLA-DRB101:01	MHC Binding	Positive-High	purified MHC/competitive/radioactivity	dissociation constant KD (~IC50)	74.05065016
GFLFLAWIMLLQFAY	HLA-DRB101:01	MHC Binding	Positive-Low	purified MHC/competitive/radioactivity	dissociation constant KD (~IC50)	14.39086589
GAVIIRGHLRMAGHP	HLA-DRB101:01	MHC Binding	Positive-High	purified MHC/competitive/radioactivity	dissociation constant KD (~IC50)	39.93985962
GAALQIPFAMQMAYR	HLA-DRB101:01	MHC Binding	Positive-High	purified MHC/competitive/radioactivity	dissociation constant KD (~IC50)	20.50230532
FVGYLKPTTFMLKYD	HLA-DRB101:01	MHC Binding	Positive-High	purified MHC/competitive/radioactivity	dissociation constant KD (~IC50)	43.97070493
FSQILPDPLKPTKRS	HLA-DRB101:01	MHC Binding	Positive-High	purified MHC/competitive/radioactivity	dissociation constant KD (~IC50)	93.87368629
FRAILTAFSPAQDIW	HLA-DRB101:01	MHC Binding	Positive-High	purified MHC/competitive/radioactivity	dissociation constant KD (~IC50)	69.04931083
FQFICNLLLLFVTIY	HLA-DRB101:01	MHC Binding	Positive-Intermediate	purified MHC/competitive/radioactivity	dissociation constant KD (~IC50)	5.302591015
FNKLVKDPPNVQIHT	HLA-DRB101:01	MHC Binding	Positive-High	purified MHC/competitive/radioactivity	dissociation constant KD (~IC50)	55.78990833
FNGLTVLPPLLTDDM	HLA-DRB101:01	MHC Binding	Positive-High	purified MHC/competitive/radioactivity	dissociation constant KD (~IC50)	99.09313591
FNGLTGTGVLTPSSK	HLA-DRB101:01	MHC Binding	Positive-High	purified MHC/competitive/radioactivity	dissociation constant KD (~IC50)	98.86707141
FMRFFTLGSITAQPV	HLA-DRB101:01	MHC Binding	Positive-High	purified MHC/competitive/radioactivity	dissociation constant KD (~IC50)	99.18137017
FLWLLWPVTLACFVL	HLA-DRB101:01	MHC Binding	Positive-High	purified MHC/competitive/radioactivity	dissociation constant KD (~IC50)	54.51632969
FLVLIMLIIFWFSLE	HLA-DRB101:01	MHC Binding	Positive-Low	purified MHC/competitive/radioactivity	dissociation constant KD (~IC50)	27.31957835
FLLVTLAILTALRLC	HLA-DRB101:01	MHC Binding	Positive-High	purified MHC/competitive/radioactivity	dissociation constant KD (~IC50)	60.4696506
FLLFLVLIMLIIFWF	HLA-DRB101:01	MHC Binding	Positive-Low	purified MHC/competitive/radioactivity	dissociation constant KD (~IC50)	23.91902769
FLFLAWIMLLQFAYS	HLA-DRB101:01	MHC Binding	Positive-Intermediate	purified MHC/competitive/radioactivity	dissociation constant KD (~IC50)	5.085931792
FLAFVVFLLVTLAIL	HLA-DRB101:01	MHC Binding	Positive-High	purified MHC/competitive/radioactivity	dissociation constant KD (~IC50)	38.538671
FLAFLLFLVLIMLII	HLA-DRB101:01	MHC Binding	Positive-Intermediate	purified MHC/competitive/radioactivity	dissociation constant KD (~IC50)	14.63833128
FKCYGVSATKLNDLC	HLA-DRB101:01	MHC Binding	Positive-High	purified MHC/competitive/radioactivity	dissociation constant KD (~IC50)	35.38433841
FIFLLFLTLTSGSDL	HLA-DRB101:01	MHC Binding	Positive-Intermediate	purified MHC/competitive/radioactivity	dissociation constant KD (~IC50)	48.75719389
FHLVDFQVTIAEILI	HLA-DRB101:01	MHC Binding	Positive-High	purified MHC/competitive/radioactivity	dissociation constant KD (~IC50)	90.66331085
FGWLVIGVAFLAVFQ	HLA-DRB101:01	MHC Binding	Positive-Low	purified MHC/competitive/radioactivity	dissociation constant KD (~IC50)	79.62916004
FFTLGSITAQPVKID	HLA-DRB101:01	MHC Binding	Positive-High	purified MHC/competitive/radioactivity	dissociation constant KD (~IC50)	97.79375365
FELLNAPATVCGPKL	HLA-DRB101:01	MHC Binding	Positive-High	purified MHC/competitive/radioactivity	dissociation constant KD (~IC50)	97.16364919
EWLAEVVKLPSRYCC	HLA-DRB101:01	MHC Binding	Positive-High	purified MHC/competitive/radioactivity	dissociation constant KD (~IC50)	96.86526871
EVAVLYQDVNCTDVS	HLA-DRB101:01	MHC Binding	Positive-High	purified MHC/competitive/radioactivity	dissociation constant KD (~IC50)	32.80807837
ESELVIGAVIIRGHL	HLA-DRB101:01	MHC Binding	Positive-Intermediate	purified MHC/competitive/radioactivity	dissociation constant KD (~IC50)	21.36948907
ERNFTTAPAICHEGK	HLA-DRB101:01	MHC Binding	Positive-High	purified MHC/competitive/radioactivity	dissociation constant KD (~IC50)	70.91861125
ELVIGAVIIRGHLRM	HLA-DRB101:01	MHC Binding	Positive-High	purified MHC/competitive/radioactivity	dissociation constant KD (~IC50)	53.32159034
EILIIIMRTFRIAIW	HLA-DRB101:01	MHC Binding	Positive-High	purified MHC/competitive/radioactivity	dissociation constant KD (~IC50)	96.06988445
EDLLFNKVTLADAGF	HLA-DRB101:01	MHC Binding	Positive-High	purified MHC/competitive/radioactivity	dissociation constant KD (~IC50)	49.32117488
EAQFLYLYALIYFLQ	HLA-DRB101:01	MHC Binding	Positive-Intermediate	purified MHC/competitive/radioactivity	dissociation constant KD (~IC50)	91.48974825
EAAVKPLLAPHHVVA	HLA-DRB101:01	MHC Binding	Positive-High	purified MHC/competitive/radioactivity	dissociation constant KD (~IC50)	30.9012372
DTLYLTQDLFLPFYS	HLA-DRB101:01	MHC Binding	Positive-Intermediate	purified MHC/competitive/radioactivity	dissociation constant KD (~IC50)	36.62148698
DPQFKDNVILLNKHI	HLA-DRB101:01	MHC Binding	Positive-Intermediate	purified MHC/competitive/radioactivity	dissociation constant KD (~IC50)	46.88590472
DPIYDEPTTTTSVPL	HLA-DRB101:01	MHC Binding	Positive-Low	purified MHC/competitive/radioactivity	dissociation constant KD (~IC50)	30.21196213
DKYFKNHTSPDVDLG	HLA-DRB101:01	MHC Binding	Positive-High	purified MHC/competitive/radioactivity	dissociation constant KD (~IC50)	80.47572967
DFQVTIAEILIIIMR	HLA-DRB101:01	MHC Binding	Positive-Intermediate	purified MHC/competitive/radioactivity	dissociation constant KD (~IC50)	79.71337998
DDSEPVLKGVKLHYT	HLA-DRB101:01	MHC Binding	Positive-High	purified MHC/competitive/radioactivity	dissociation constant KD (~IC50)	91.90776194
DDMIAAYTAALVSGT	HLA-DRB101:01	MHC Binding	Positive-High	purified MHC/competitive/radioactivity	dissociation constant KD (~IC50)	88.00463685
CVNFNFNGLTGTGVL	HLA-DRB101:01	MHC Binding	Positive-High	purified MHC/competitive/radioactivity	dissociation constant KD (~IC50)	93.24207598
CNIVNVSLVKPTVYV	HLA-DRB101:01	MHC Binding	Positive-High	purified MHC/competitive/radioactivity	dissociation constant KD (~IC50)	67.8346809
CCNIVNVSLVKPTVY	HLA-DRB101:01	MHC Binding	Positive-Intermediate	purified MHC/competitive/radioactivity	dissociation constant KD (~IC50)	57.7343734
CALFPNNLITSSRRE	HLA-DRB101:01	MHC Binding	Positive-High	purified MHC/competitive/radioactivity	dissociation constant KD (~IC50)	45.67238031
AYRFNGIGVTQNVLY	HLA-DRB101:01	MHC Binding	Positive-High	purified MHC/competitive/radioactivity	dissociation constant KD (~IC50)	12.49659742
AYFVGYLKPTTFMLK	HLA-DRB101:01	MHC Binding	Positive-High	purified MHC/competitive/radioactivity	dissociation constant KD (~IC50)	79.66602266
AWIMLLQFAYSNRNR	HLA-DRB101:01	MHC Binding	Positive-High	purified MHC/competitive/radioactivity	dissociation constant KD (~IC50)	46.79097703
ATFFIFNKLVKDPPN	HLA-DRB101:01	MHC Binding	Positive-High	purified MHC/competitive/radioactivity	dissociation constant KD (~IC50)	54.53737033
ASTVHATATIPLQAS	HLA-DRB101:01	MHC Binding	Positive-High	purified MHC/competitive/radioactivity	dissociation constant KD (~IC50)	89.2645943
AQSLCFLLTQKSKSF	HLA-DRB101:01	MHC Binding	Positive-High	purified MHC/competitive/radioactivity	dissociation constant KD (~IC50)	84.33230677
AQPVKIDNASPASTV	HLA-DRB101:01	MHC Binding	Positive-Intermediate	purified MHC/competitive/radioactivity	dissociation constant KD (~IC50)	45.40241642
AQKFNGLTVLPPLLT	HLA-DRB101:01	MHC Binding	Positive-High	purified MHC/competitive/radioactivity	dissociation constant KD (~IC50)	89.86345416
ANQFNKAISQIQESL	HLA-DRB101:01	MHC Binding	Positive-High	purified MHC/competitive/radioactivity	dissociation constant KD (~IC50)	85.1295176
ALHLVDPQIQLTITR	HLA-DRB101:01	MHC Binding	Positive-High	purified MHC/competitive/radioactivity	dissociation constant KD (~IC50)	63.16675077
AIVMVTILLCCMTSC	HLA-DRB101:01	MHC Binding	Positive-Intermediate	purified MHC/competitive/radioactivity	dissociation constant KD (~IC50)	78.81327374
AGLIAIVMVTILLCC	HLA-DRB101:01	MHC Binding	Positive-Low	purified MHC/competitive/radioactivity	dissociation constant KD (~IC50)	38.87727789
AFVVFLLVTLAILTA	HLA-DRB101:01	MHC Binding	Positive-Intermediate	purified MHC/competitive/radioactivity	dissociation constant KD (~IC50)	77.80085276
AFLLFLVLIMLIIFW	HLA-DRB101:01	MHC Binding	Positive-Intermediate	purified MHC/competitive/radioactivity	dissociation constant KD (~IC50)	14.63833128
AALVSGTATAGWTFG	HLA-DRB101:01	MHC Binding	Positive-High	purified MHC/competitive/radioactivity	dissociation constant KD (~IC50)	96.60144082
AAGMEAQFLYLYALI	HLA-DRB101:01	MHC Binding	Positive-High	purified MHC/competitive/radioactivity	dissociation constant KD (~IC50)	34.50097515
AAAYFVGYLKPTTFM	HLA-DRB101:01	MHC Binding	Positive-High	purified MHC/competitive/radioactivity	dissociation constant KD (~IC50)	61.627142
YLRHGKLRPFERDISNVP	HLA-DRB104:01	T Cell	Positive	multimer/tetramer	qualitative binding	32.66248177
VRGWVFGSTMNNKSQSVI	HLA-DRB104:01	T Cell	Negative	multimer/tetramer	qualitative binding	87.62666878
VKQMYKTPTLKYFGGFNF	HLA-DRB104:01	T Cell	Negative	multimer/tetramer	qualitative binding	35.47155572
TNFRAILTAFSPAQDIW	HLA-DRB104:01	T Cell	Negative	multimer/tetramer	qualitative binding	98.2754601
SWFITQRNFFSPQII	HLA-DRB104:01	T Cell	Positive	ELISA	IL-13 release	68.455254
RPFERDISNVPFS	HLA-DRB104:01	T Cell	Positive	multimer/tetramer	qualitative binding	97.21857469
QLIRAAEIRASANLAATK	HLA-DRB104:01	T Cell	Positive	3H-thymidine	proliferation	44.3668675
QALNTLVKQLSSNFGAI	HLA-DRB104:01	T Cell	Positive	multimer/tetramer	qualitative binding	90.5019936
MAYRFNGIGVTQNVLY	HLA-DRB104:01	T Cell	Negative	3H-thymidine	proliferation	28.36817108
KSIVAYTMSLGADSSIAY	HLA-DRB104:01	T Cell	Positive	multimer/tetramer	qualitative binding	63.39094552
KSFEIDKGIYQTSNFRVV	HLA-DRB104:01	T Cell	Positive	multimer/tetramer	qualitative binding	72.20574276
KKISNCVADYSVLYNSTF	HLA-DRB104:01	T Cell	Negative	multimer/tetramer	qualitative binding	24.80941408
GFMKQYGECLGDINARDL	HLA-DRB104:01	T Cell	Negative	multimer/tetramer	qualitative binding	77.23750771
ESLTTTSTALGKLQDVV	HLA-DRB104:01	T Cell	Positive	3H-thymidine	proliferation	81.95113891
DAFSLDVSEKSGN	HLA-DRB104:01	T Cell	Positive	multimer/tetramer	qualitative binding	99.72518064
CTFEYISDAFSLD	HLA-DRB104:01	T Cell	Positive	multimer/tetramer	qualitative binding	98.25680126
CSQNPLAELKCSVKSFEI	HLA-DRB104:01	T Cell	Negative	multimer/tetramer	qualitative binding	22.51219091
YLTQDLFLPFYSNVTGFH	HLA-DRA01:01/DRB107:01	T Cell	Positive	multimer/tetramer	qualitative binding	82.1230542
TLKPIFKLPLGINITNFR	HLA-DRA01:01/DRB107:01	T Cell	Positive	multimer/tetramer	qualitative binding	69.45931348
TGFHTINHTFGNPVIPFK	HLA-DRA01:01/DRB107:01	T Cell	Positive	multimer/tetramer	qualitative binding	99.3669837
TAFSPAQDIWGTSAAAYF	HLA-DRA01:01/DRB107:01	T Cell	Positive	multimer/tetramer	qualitative binding	74.13509707
STFFSTFKCYGVSATKL	HLA-DRA01:01/DRB107:01	T Cell	Positive	multimer/tetramer	qualitative binding	57.75504135
NPFFAVSKPMGTQTHTMI	HLA-DRA01:01/DRB107:01	T Cell	Positive	multimer/tetramer	qualitative binding	95.58592656
NAFNCTFEYISDAFSLDV	HLA-DRA01:01/DRB107:01	T Cell	Positive	multimer/tetramer	qualitative binding	76.79495704
LLRSTSQKSIVAYTMSL	HLA-DRA01:01/DRB107:01	T Cell	Positive	multimer/tetramer	qualitative binding	22.23415517
KSIVAYTMSLGADSSIAY	HLA-DRA01:01/DRB107:01	T Cell	Positive	multimer/tetramer	qualitative binding	38.82693568
KSFEIDKGIYQTSNFRVV	HLA-DRA01:01/DRB107:01	T Cell	Positive	multimer/tetramer	qualitative binding	10.79763768
IYQTSNFRVVPSGDVVRF	HLA-DRA01:01/DRB107:01	T Cell	Positive	multimer/tetramer	qualitative binding	98.55179595
GAALQIPFAMQMAYRF	HLA-DRA01:01/DRB107:01	T Cell	Positive	multimer/tetramer	qualitative binding	29.47869373
EIFRSDTLYLTQDLFLPF	HLA-DRA01:01/DRB107:01	T Cell	Positive	multimer/tetramer	qualitative binding	96.07221275
AQKFNGLTVLPPLLTDDM	HLA-DRA01:01/DRB107:01	T Cell	Positive	multimer/tetramer	qualitative binding	46.86381704
