## Supplementary Table 7 for "Sequence-based prediction of vaccine targets for inducing T cell responses to SARS-CoV-2 utilizing the bioinformatics predictor RECON"

rank	peptide	protein	cumulative_alleles	USA_cumulative_coverage	EUR_cumulative_coverage	API_cumulative_coverage
1	LLTKGTLEPEYFNSVCRLMKTIGPD	orf1ab polyprotein	DRB5_0101;DQB1-0301_DQA1-0505;DQB1-0303_DQA1-0301;DPB1-0401_DPA1-0103;DRB1_1101;DRB1_1104;DRB1_1402;DRB1_0802;DQB1-0202_DQA1-0201;DPB1-0402_DPA1-0103;DQB1-0602_DQA1-0102;DPB1-0201_DPA1-0103	0.975987088	0.975291847	0.719442237
2	GVYDYLVSTQEFRYMNSQGLLPPKN	orf1a polyprotein	DRB1_0407;DRB1_0102;DRB1_1501;DRB1_0901;DRB1_1001;DRB1_1602;DRB5_0102;DRB3_0202;DRB1_0101;DRB1_0405;DRB1_1502;DQB1-0201_DQA1-0501;DRB1_1503;DRB1_1601;DRB1_0701;DRB1_0803;DRB1_0401;DRB5_0101;DQB1-0301_DQA1-0505;DQB1-0303_DQA1-0301;DPB1-0401_DPA1-0103;DRB1_1101;DRB1_1104;DRB1_1402;DRB1_0802;DQB1-0202_DQA1-0201;DPB1-0402_DPA1-0103;DQB1-0602_DQA1-0102;DPB1-0201_DPA1-0103	0.99817785	0.998370531	0.958899923
3	EIDRLNEVAKNLNESLIDLQELGKY	surface glycoprotein	DPB1-0301_DPA1-0103;DPB1-1701_DPA1-0201;DPB1-0501_DPA1-0202;DQB1-0502_DQA1-0102;DPB1-0901_DPA1-0201;DRB3_0301;DPB1-1401_DPA1-0201;DQB1-0604_DQA1-0102;DRB4_0103;DPB1-1001_DPA1-0201;DRB5_0101;DQB1-0301_DQA1-0505;DQB1-0303_DQA1-0301;DPB1-0401_DPA1-0103;DRB1_1101;DRB1_1104;DRB1_1402;DRB1_0802;DQB1-0202_DQA1-0201;DPB1-0402_DPA1-0103;DQB1-0602_DQA1-0102;DPB1-0201_DPA1-0103;DRB1_0407;DRB1_0102;DRB1_1501…	0.999902017	0.999912378	0.997197666
4	TLNGLWLDDVVYCPRHVICTSEDML	orf1ab polyprotein	DRB1_1405;DRB1_0406;DQB1-0401_DQA1-0301;DRB1_1102;DRB1_1302;DPB1-0101_DPA1-0103;DRB1_1404;DRB1_1401;DQB1-0603_DQA1-0103;DQB1-0302_DQA1-0301;DRB1_0301;DRB1_1406;DRB1_1301;DRB5_0101;DQB1-0301_DQA1-0505;DQB1-0303_DQA1-0301;DPB1-0401_DPA1-0103;DRB1_1101;DRB1_1104;DRB1_1402;DRB1_0802;DQB1-0202_DQA1-0201;DPB1-0402_DPA1-0103;DQB1-0602_DQA1-0102;DPB1-0201_DPA1-0103;DRB1_0407;DRB1_0102;DRB1_1501;DRB1_0901…	0.999993625	0.999996205	0.999539983
5	VLSFCAFAVDAAKAYKDYLASGGQP	orf1a polyprotein	DRB1_0402;DRB1_0411;DPB1-0501_DPA1-0201;DPB1-0101_DPA1-0201;DRB3_0101;DQB1-0501_DQA1-0101;DRB5_0101;DQB1-0301_DQA1-0505;DQB1-0303_DQA1-0301;DPB1-0401_DPA1-0103;DRB1_1101;DRB1_1104;DRB1_1402;DRB1_0802;DQB1-0202_DQA1-0201;DPB1-0402_DPA1-0103;DQB1-0602_DQA1-0102;DPB1-0201_DPA1-0103;DRB1_0407;DRB1_0102;DRB1_1501;DRB1_0901;DRB1_1001;DRB1_1602;DRB5_0102;DRB3_0202;DRB1_0101;DRB1_0405;DRB1_1502;DQB1-0201…	0.999999752	0.999999849	0.999783911
6	FNVPMEKLKTLVATAEAELAKNVSL	orf1ab polyprotein	DQB1-0601_DQA1-0103;DRB1_0404;DQB1-0301_DQA1-0501;DQB1-0303_DQA1-0201;DQB1-0201_DQA1-0201;DRB5_0101;DQB1-0301_DQA1-0505;DQB1-0303_DQA1-0301;DPB1-0401_DPA1-0103;DRB1_1101;DRB1_1104;DRB1_1402;DRB1_0802;DQB1-0202_DQA1-0201;DPB1-0402_DPA1-0103;DQB1-0602_DQA1-0102;DPB1-0201_DPA1-0103;DRB1_0407;DRB1_0102;DRB1_1501;DRB1_0901;DRB1_1001;DRB1_1602;DRB5_0102;DRB3_0202;DRB1_0101;DRB1_0405;DRB1_1502;DQB1-0201…	0.999999916	0.99999996	0.999937083
7	LTEEVVLKTGDLQPLEQPTSEAVEA	orf1a polyprotein	DRB1_1202;DRB1_1201;DRB1_0804;DQB1-0301_DQA1-0601;DRB5_0101;DQB1-0301_DQA1-0505;DQB1-0303_DQA1-0301;DPB1-0401_DPA1-0103;DRB1_1101;DRB1_1104;DRB1_1402;DRB1_0802;DQB1-0202_DQA1-0201;DPB1-0402_DPA1-0103;DQB1-0602_DQA1-0102;DPB1-0201_DPA1-0103;DRB1_0407;DRB1_0102;DRB1_1501;DRB1_0901;DRB1_1001;DRB1_1602;DRB5_0102;DRB3_0202;DRB1_0101;DRB1_0405;DRB1_1502;DQB1-0201_DQA1-0501;DRB1_1503;DRB1_1601;DRB1_0701…	0.99999996	0.999999976	0.999996236
8	VKFISTCACEIVGGQIVTCAKEIKE	orf1ab polyprotein	DRB1_0302;DQB1-0301_DQA1-0303;DPB1-1101_DPA1-0201;DRB5_0101;DQB1-0301_DQA1-0505;DQB1-0303_DQA1-0301;DPB1-0401_DPA1-0103;DRB1_1101;DRB1_1104;DRB1_1402;DRB1_0802;DQB1-0202_DQA1-0201;DPB1-0402_DPA1-0103;DQB1-0602_DQA1-0102;DPB1-0201_DPA1-0103;DRB1_0407;DRB1_0102;DRB1_1501;DRB1_0901;DRB1_1001;DRB1_1602;DRB5_0102;DRB3_0202;DRB1_0101;DRB1_0405;DRB1_1502;DQB1-0201_DQA1-0501;DRB1_1503;DRB1_1601;DRB1_0701…	0.999999994	0.999999995	0.999996236
9	ASCTLSEQLDFIDTKRGVYCCREHE	orf1a polyprotein	DPB1-1301_DPA1-0201;DRB1_0403;DQB1-0502_DQA1-0101;DPB1-0101_DPA1-0202;DRB5_0101;DQB1-0301_DQA1-0505;DQB1-0303_DQA1-0301;DPB1-0401_DPA1-0103;DRB1_1101;DRB1_1104;DRB1_1402;DRB1_0802;DQB1-0202_DQA1-0201;DPB1-0402_DPA1-0103;DQB1-0602_DQA1-0102;DPB1-0201_DPA1-0103;DRB1_0407;DRB1_0102;DRB1_1501;DRB1_0901;DRB1_1001;DRB1_1602;DRB5_0102;DRB3_0202;DRB1_0101;DRB1_0405;DRB1_1502;DQB1-0201_DQA1-0501;DRB1_1503…	0.999999997	0.999999997	0.999999429
10	VALLAVFQSASKIITLKKRWQLALS	ORF3a protein	DRB5_0202;DRB1_0801;DRB1_1303;DRB5_0101;DQB1-0301_DQA1-0505;DQB1-0303_DQA1-0301;DPB1-0401_DPA1-0103;DRB1_1101;DRB1_1104;DRB1_1402;DRB1_0802;DQB1-0202_DQA1-0201;DPB1-0402_DPA1-0103;DQB1-0602_DQA1-0102;DPB1-0201_DPA1-0103;DRB1_0407;DRB1_0102;DRB1_1501;DRB1_0901;DRB1_1001;DRB1_1602;DRB5_0102;DRB3_0202;DRB1_0101;DRB1_0405;DRB1_1502;DQB1-0201_DQA1-0501;DRB1_1503;DRB1_1601;DRB1_0701;DRB1_0803;DRB1_0401…	1	1	0.999999569
