## Supplementary Table 5 for "Sequence-based prediction of vaccine targets for inducing T cell responses to SARS-CoV-2 utilizing the bioinformatics predictor RECON"

rank	peptide	protein	cumulative_alleles	USA_cumulative_coverage	EUR_cumulative_coverage	API_cumulative_coverage
1	FGADPIHSL	orf1a polyprotein;orf1ab polyprotein	HLA-A02:01;HLA-A02:03;HLA-A02:04;HLA-A02:07;HLA-A25:01;HLA-A26:01;HLA-A32:01;HLA-A68:02;HLA-B08:01;HLA-B15:01;HLA-B15:09;HLA-B35:01;HLA-B35:03;HLA-B38:01;HLA-B39:01;HLA-B42:01;HLA-B46:01;HLA-B48:01;HLA-B51:01;HLA-B53:01;HLA-B81:01;HLA-C01:02;HLA-C02:02;HLA-C03:02;HLA-C03:03;HLA-C03:04;HLA-C05:01;HLA-C06:02;HLA-C07:01;HLA-C07:02;HLA-C08:01;HLA-C08:02;HLA-C12:02;HLA-C12:03;HLA-C14:03	0.986518764	0.993693966	0.981441303
2	SFYEDFLEY	ORF8 protein	HLA-A01:01;HLA-A02:01;HLA-A02:03;HLA-A02:04;HLA-A02:07;HLA-A03:01;HLA-A11:01;HLA-A23:01;HLA-A24:02;HLA-A25:01;HLA-A26:01;HLA-A29:02;HLA-A30:01;HLA-A30:02;HLA-A32:01;HLA-A36:01;HLA-A68:02;HLA-B08:01;HLA-B15:01;HLA-B15:03;HLA-B15:09;HLA-B18:01;HLA-B35:01;HLA-B35:03;HLA-B38:01;HLA-B39:01;HLA-B42:01;HLA-B44:03;HLA-B46:01;HLA-B48:01;HLA-B51:01;HLA-B53:01;HLA-B81:01;HLA-C01:02;HLA-C02:02;HLA-C03:02;HLA…	0.99948895	0.999923384	0.998326954
3	QWLPTGTLL	orf1ab polyprotein	HLA-A01:01;HLA-A02:01;HLA-A02:03;HLA-A02:04;HLA-A02:07;HLA-A03:01;HLA-A11:01;HLA-A23:01;HLA-A24:02;HLA-A25:01;HLA-A26:01;HLA-A29:02;HLA-A30:01;HLA-A30:02;HLA-A32:01;HLA-A36:01;HLA-A68:02;HLA-B07:02;HLA-B08:01;HLA-B15:01;HLA-B15:03;HLA-B15:09;HLA-B18:01;HLA-B27:05;HLA-B35:01;HLA-B35:03;HLA-B38:01;HLA-B39:01;HLA-B40:01;HLA-B42:01;HLA-B44:02;HLA-B44:03;HLA-B46:01;HLA-B48:01;HLA-B51:01;HLA-B53:01;HLA…	0.99997078	0.999997791	0.99962377
4	RTIKVFTTV	orf1a polyprotein;orf1ab polyprotein	HLA-A01:01;HLA-A02:01;HLA-A02:03;HLA-A02:04;HLA-A02:07;HLA-A03:01;HLA-A11:01;HLA-A23:01;HLA-A24:02;HLA-A25:01;HLA-A26:01;HLA-A29:02;HLA-A30:01;HLA-A30:02;HLA-A31:01;HLA-A32:01;HLA-A36:01;HLA-A68:02;HLA-B07:02;HLA-B08:01;HLA-B13:02;HLA-B15:01;HLA-B15:03;HLA-B15:09;HLA-B18:01;HLA-B27:05;HLA-B35:01;HLA-B35:03;HLA-B38:01;HLA-B39:01;HLA-B40:01;HLA-B40:02;HLA-B42:01;HLA-B44:02;HLA-B44:03;HLA-B46:01;HLA…	0.999993275	0.999999657	0.999949491
5	KAIDGGVTR	orf1a polyprotein;orf1ab polyprotein	HLA-A01:01;HLA-A02:01;HLA-A02:03;HLA-A02:04;HLA-A02:07;HLA-A03:01;HLA-A11:01;HLA-A23:01;HLA-A24:02;HLA-A25:01;HLA-A26:01;HLA-A29:02;HLA-A30:01;HLA-A30:02;HLA-A31:01;HLA-A32:01;HLA-A33:03;HLA-A36:01;HLA-A68:01;HLA-A68:02;HLA-A74:01;HLA-B07:02;HLA-B08:01;HLA-B13:02;HLA-B15:01;HLA-B15:03;HLA-B15:09;HLA-B18:01;HLA-B27:05;HLA-B35:01;HLA-B35:03;HLA-B38:01;HLA-B39:01;HLA-B40:01;HLA-B40:02;HLA-B42:01;HLA…	0.999998217	0.999999933	0.999983945
6	APFLYLYAL	ORF3a protein	HLA-A01:01;HLA-A02:01;HLA-A02:03;HLA-A02:04;HLA-A02:07;HLA-A03:01;HLA-A11:01;HLA-A23:01;HLA-A24:02;HLA-A25:01;HLA-A26:01;HLA-A29:02;HLA-A30:01;HLA-A30:02;HLA-A31:01;HLA-A32:01;HLA-A33:03;HLA-A36:01;HLA-A68:01;HLA-A68:02;HLA-A74:01;HLA-B07:02;HLA-B08:01;HLA-B13:02;HLA-B14:02;HLA-B15:01;HLA-B15:03;HLA-B15:09;HLA-B18:01;HLA-B27:05;HLA-B35:01;HLA-B35:03;HLA-B37:01;HLA-B38:01;HLA-B39:01;HLA-B40:01;HLA…	0.999999082	0.99999998	0.999988276
7	SEHDYQIGG	ORF3a protein	HLA-A01:01;HLA-A02:01;HLA-A02:03;HLA-A02:04;HLA-A02:07;HLA-A03:01;HLA-A11:01;HLA-A23:01;HLA-A24:02;HLA-A25:01;HLA-A26:01;HLA-A29:02;HLA-A30:01;HLA-A30:02;HLA-A31:01;HLA-A32:01;HLA-A33:03;HLA-A36:01;HLA-A68:01;HLA-A68:02;HLA-A74:01;HLA-B07:02;HLA-B08:01;HLA-B13:02;HLA-B14:02;HLA-B15:01;HLA-B15:03;HLA-B15:09;HLA-B18:01;HLA-B27:05;HLA-B35:01;HLA-B35:03;HLA-B37:01;HLA-B38:01;HLA-B39:01;HLA-B40:01;HLA…	0.999999386	0.999999988	0.999989077
8	SAPPAQYEL	orf1a polyprotein;orf1ab polyprotein	HLA-A01:01;HLA-A02:01;HLA-A02:03;HLA-A02:04;HLA-A02:07;HLA-A03:01;HLA-A11:01;HLA-A23:01;HLA-A24:02;HLA-A25:01;HLA-A26:01;HLA-A29:02;HLA-A30:01;HLA-A30:02;HLA-A31:01;HLA-A32:01;HLA-A33:03;HLA-A36:01;HLA-A68:01;HLA-A68:02;HLA-A74:01;HLA-B07:02;HLA-B08:01;HLA-B13:02;HLA-B14:02;HLA-B15:01;HLA-B15:03;HLA-B15:09;HLA-B18:01;HLA-B27:05;HLA-B35:01;HLA-B35:03;HLA-B37:01;HLA-B38:01;HLA-B39:01;HLA-B40:01;HLA…	0.999999386	0.999999988	0.999989077
9	YITGGVVQL	orf1a polyprotein;orf1ab polyprotein	HLA-A01:01;HLA-A02:01;HLA-A02:03;HLA-A02:04;HLA-A02:07;HLA-A03:01;HLA-A11:01;HLA-A23:01;HLA-A24:02;HLA-A25:01;HLA-A26:01;HLA-A29:02;HLA-A30:01;HLA-A30:02;HLA-A31:01;HLA-A32:01;HLA-A33:03;HLA-A36:01;HLA-A68:01;HLA-A68:02;HLA-A74:01;HLA-B07:02;HLA-B08:01;HLA-B13:02;HLA-B14:02;HLA-B15:01;HLA-B15:03;HLA-B15:09;HLA-B18:01;HLA-B27:05;HLA-B35:01;HLA-B35:03;HLA-B37:01;HLA-B38:01;HLA-B39:01;HLA-B40:01;HLA…	0.999999386	0.999999988	0.999989077
10	YQPYRVVVL	surface glycoprotein	HLA-A01:01;HLA-A02:01;HLA-A02:03;HLA-A02:04;HLA-A02:07;HLA-A03:01;HLA-A11:01;HLA-A23:01;HLA-A24:02;HLA-A25:01;HLA-A26:01;HLA-A29:02;HLA-A30:01;HLA-A30:02;HLA-A31:01;HLA-A32:01;HLA-A33:03;HLA-A36:01;HLA-A68:01;HLA-A68:02;HLA-A74:01;HLA-B07:02;HLA-B08:01;HLA-B13:02;HLA-B14:02;HLA-B15:01;HLA-B15:03;HLA-B15:09;HLA-B18:01;HLA-B27:05;HLA-B35:01;HLA-B35:03;HLA-B37:01;HLA-B38:01;HLA-B39:01;HLA-B40:01;HLA…	0.999999386	0.999999988	0.999989077
